# A two-point IC_50_ method for evaluating the biochemical potency of irreversible enzyme inhibitors

**DOI:** 10.1101/2020.06.25.171207

**Authors:** Petr Kuzmič

## Abstract

Irreversible (covalent) enzyme inhibitors cannot be unambiguously ranked for biochemical potency by using IC_50_ values determined at a single point in time, because the same IC_50_ value could originate either from relatively low initial binding affinity accompanied by high chemical reactivity, or the other way around. To disambiguate the potency ranking of covalent inhibitors, here we describe a data-analytic procedure relying on two separate IC_50_ values, determined at two different reaction times. In the case of covalent inhibitors following the two-step kinetic mechanism *E* + *I* ⇌ *E*·*I* → *EI*, the two IC_50_ values alone can be used to estimate both the inhibition constant (*K*_i_) as a measure of binding affinity and the inactivation rate constant (*k*_inact_) as a measure of chemical reactivity. In the case of covalent inhibitors following the one-step kinetic mechanism *E* + *I* → *EI*, a simple algebraic formula can be used to estimate the covalent efficiency constant (*k*_inact_/*K*_i_) from a single experimental value of IC_50_. The two simplifying assumptions underlying the method are (1) zero inhibitor depletion, which implies that the inhibitor concentrations are always significantly higher than the enzyme concentration; and (2) constant reaction rate in the uninhibited control assay. The newly proposed method is validated by using a simulation study involving 64 irreversible inhibitors with covalent efficiency constants spanning seven orders of magnitude.
