## Supplementary material for "A two-point IC_50_ method for evaluating the biochemical potency of irreversible enzyme inhibitors": Simulated data: ic50-I01-R1.csv

# t sec	Ic50 uM	err uM	cv %	k1 1/(uM s)
900	0.00294918	0.000508562	17.2442	0.600393
1800	0.00174824	0.000136225	7.79214	0.506414
3600	0.00096322	4.07013e-005	4.22554	0.45957
7200	0.000510448	1.07436e-005	2.10474	0.433606
14400	0.000235515	2.74809e-006	1.16684	0.469892
