## Supplementary material for "A two-point IC_50_ method for evaluating the biochemical potency of irreversible enzyme inhibitors": Simulated data: ic50-I02-R1.csv

# t sec	Ic50 uM	err uM	cv %	k1 1/(uM s)
900	0.0323918	0.00611801	18.8875	0.054664
1800	0.017405	0.00190327	10.9352	0.0508666
3600	0.0102822	0.000576654	5.6083	0.0430517
7200	0.00481595	0.00014815	3.07623	0.0459584
14400	0.00240285	3.85169e-005	1.60297	0.0460564
