## Supplementary material for "A two-point IC_50_ method for evaluating the biochemical potency of irreversible enzyme inhibitors": Simulated data: ic50-I03-R1.csv

# t sec	Ic50 uM	err uM	cv %	k1 1/(uM s)
900	0.374063	0.05795	15.492	0.00473361
1800	0.184165	0.0200086	10.8645	0.00480728
3600	0.104325	0.00516458	4.95046	0.00424315
7200	0.0468638	0.00135645	2.89445	0.00472291
14400	0.0239199	0.000364864	1.52535	0.00462655
