## Supplementary material for "A two-point IC_50_ method for evaluating the biochemical potency of irreversible enzyme inhibitors": Simulated data: ic50-I04-R1.csv

# t sec	Ic50 uM	err uM	cv %	k1 1/(uM s)
900	2.69077	0.544324	20.2293	0.000658052
1800	2.33248	0.240701	10.3195	0.000379567
3600	0.984893	0.0534761	5.42964	0.000449457
7200	0.49475	0.0150531	3.04257	0.000447364
14400	0.242292	0.00378128	1.56063	0.000456749
