## Supplementary material for "A two-point IC_50_ method for evaluating the biochemical potency of irreversible enzyme inhibitors": Simulated data: ic50-I05-R1.csv

# t sec	Ic50 uM	err uM	cv %	k1 1/(uM s)
900	0.00059955	0.000137675	22.963	2.95333
1800	0.000362554	4.0927e-005	11.2885	2.44194
3600	0.000179497	1.0217e-005	5.692	2.46615
7200	8.65001e-005	2.68472e-006	3.10372	2.55876
14400	4.50471e-005	7.05687e-007	1.56655	2.45669
