## Supplementary material for "A two-point IC_50_ method for evaluating the biochemical potency of irreversible enzyme inhibitors": Simulated data: ic50-I06-R1.csv

# t sec	Ic50 uM	err uM	cv %	k1 1/(uM s)
900	0.00588824	0.000998655	16.9601	0.300712
1800	0.00325776	0.000291145	8.93695	0.271761
3600	0.00170888	8.22927e-005	4.81558	0.259039
7200	0.000854426	2.20631e-005	2.58221	0.259043
14400	0.000445319	6.0013e-006	1.34764	0.248511
