## Supplementary material for "A two-point IC_50_ method for evaluating the biochemical potency of irreversible enzyme inhibitors": Simulated data: ic50-I07-R1.csv

# t sec	Ic50 uM	err uM	cv %	k1 1/(uM s)
900	0.100333	0.0125657	12.5239	0.0176479
1800	0.0330545	0.00259447	7.84909	0.026784
3600	0.0178599	0.000791486	4.43163	0.0247855
7200	0.0084042	0.000206466	2.4567	0.026336
14400	0.00426276	5.57277e-005	1.30731	0.0259613
