## Supplementary material for "A two-point IC_50_ method for evaluating the biochemical potency of irreversible enzyme inhibitors": Simulated data: ic50-I08-R1.csv

# t sec	Ic50 uM	err uM	cv %	k1 1/(uM s)
900	0.720136	0.112995	15.6908	0.00245879
1800	0.369053	0.0347356	9.41209	0.00239893
3600	0.180611	0.00832213	4.60776	0.00245094
7200	0.0898869	0.00219637	2.44348	0.00246235
14400	0.0441501	0.000586641	1.32874	0.0025066
