## Supplementary material for "A two-point IC_50_ method for evaluating the biochemical potency of irreversible enzyme inhibitors": Simulated data: ic50-I09-R1.csv

# t sec	Ic50 uM	err uM	cv %	k1 1/(uM s)
900	0.000460466	9.84859e-005	21.3883	3.84538
1800	0.00018201	2.01977e-005	11.097	4.8642
3600	9.72685e-005	5.12107e-006	5.26487	4.55098
7200	4.92651e-005	1.43989e-006	2.92273	4.4927
14400	2.47659e-005	3.79106e-007	1.53076	4.46851
