## Supplementary material for "A two-point IC_50_ method for evaluating the biochemical potency of irreversible enzyme inhibitors": Simulated data: ic50-I10-R1.csv

# t sec	Ic50 uM	err uM	cv %	k1 1/(uM s)
900	0.00383917	0.000821838	21.4066	0.461211
1800	0.00174491	0.000186371	10.6808	0.507381
3600	0.000948544	4.61313e-005	4.86338	0.46668
7200	0.000490796	1.29802e-005	2.64472	0.450968
14400	0.000238125	3.37018e-006	1.4153	0.464742
