## Supplementary material for "A two-point IC_50_ method for evaluating the biochemical potency of irreversible enzyme inhibitors": Simulated data: ic50-I11-R1.csv

# t sec	Ic50 uM	err uM	cv %	k1 1/(uM s)
900	0.039262	0.00806452	20.5403	0.0450987
1800	0.0190854	0.00218974	11.4734	0.046388
3600	0.00943142	0.000587618	6.23043	0.0469353
7200	0.00476608	0.000150141	3.15019	0.0464393
14400	0.00240666	4.01654e-005	1.66893	0.0459835
