## Supplementary material for "A two-point IC_50_ method for evaluating the biochemical potency of irreversible enzyme inhibitors": Simulated data: ic50-I12-R1.csv

# t sec	Ic50 uM	err uM	cv %	k1 1/(uM s)
900	0.39745	0.0606514	15.2601	0.00445507
1800	0.185061	0.0180557	9.75663	0.00478401
3600	0.097632	0.00451933	4.62894	0.00453403
7200	0.0488037	0.00121395	2.48741	0.00453518
14400	0.0245625	0.000318008	1.29469	0.00450551
