## Supplementary material for "A two-point IC_50_ method for evaluating the biochemical potency of irreversible enzyme inhibitors": Simulated data: ic50-I13-R1.csv

# t sec	Ic50 uM	err uM	cv %	k1 1/(uM s)
900	0.000328867	5.55492e-005	16.8911	5.38414
1800	0.000194825	1.78258e-005	9.14966	4.54425
3600	8.86565e-005	4.58643e-006	5.17326	4.99305
7200	4.3482e-005	1.14311e-006	2.62893	5.09023
14400	2.21219e-005	3.04547e-007	1.37668	5.00258
