## Supplementary material for "A two-point IC_50_ method for evaluating the biochemical potency of irreversible enzyme inhibitors": Simulated data: ic50-I14-R1.csv

# t sec	Ic50 uM	err uM	cv %	k1 1/(uM s)
900	0.00437858	0.000972407	22.2083	0.404393
1800	0.00174454	0.000205028	11.7526	0.507488
3600	0.000847913	4.53852e-005	5.35258	0.522066
7200	0.000425087	1.26768e-005	2.98216	0.520678
14400	0.000225368	3.5921e-006	1.59388	0.491049
