## Supplementary material for "A two-point IC_50_ method for evaluating the biochemical potency of irreversible enzyme inhibitors": Simulated data: ic50-I15-R1.csv

# t sec	Ic50 uM	err uM	cv %	k1 1/(uM s)
900	0.0456836	0.00801689	17.5487	0.0387594
1800	0.016951	0.00178748	10.545	0.052229
3600	0.00832628	0.000445647	5.3523	0.053165
7200	0.0044516	0.000117643	2.64271	0.04972
14400	0.00222246	3.17277e-005	1.42759	0.0497947
