## Supplementary material for "A two-point IC_50_ method for evaluating the biochemical potency of irreversible enzyme inhibitors": Simulated data: ic50-I16-R1.csv

# t sec	Ic50 uM	err uM	cv %	k1 1/(uM s)
900	0.371742	0.0668103	17.9722	0.00476316
1800	0.161018	0.0177828	11.044	0.00549835
3600	0.0921625	0.00449944	4.88208	0.00480311
7200	0.0445193	0.00115339	2.59076	0.00497163
14400	0.0226488	0.000309887	1.36823	0.0048862
