## Supplementary material for "A two-point IC_50_ method for evaluating the biochemical potency of irreversible enzyme inhibitors": Simulated data: ic50-I17-R1.csv

# t sec	Ic50 uM	err uM	cv %	k1 1/(uM s)
900	0.0329414	0.0061873	18.7828	0.053752
1800	0.0156771	0.00164545	10.4959	0.056473
3600	0.00824809	0.000398559	4.83214	0.053669
7200	0.00413432	0.000109835	2.65667	0.0535356
14400	0.00215836	2.85195e-005	1.32135	0.0512735
