## Supplementary material for "A two-point IC_50_ method for evaluating the biochemical potency of irreversible enzyme inhibitors": Simulated data: ic50-I18-R1.csv

# t sec	Ic50 uM	err uM	cv %	k1 1/(uM s)
900	0.212386	0.047989	22.5952	0.00833702
1800	0.189934	0.0185432	9.76296	0.00466127
3600	0.0907809	0.00445252	4.9047	0.00487621
7200	0.0424408	0.00114232	2.69157	0.00521511
14400	0.0218661	0.000291936	1.3351	0.00506111
