## Supplementary material for "A two-point IC_50_ method for evaluating the biochemical potency of irreversible enzyme inhibitors": Simulated data: ic50-I19-R1.csv

# t sec	Ic50 uM	err uM	cv %	k1 1/(uM s)
900	3.54855	0.911437	25.6847	0.000498983
1800	1.67551	0.168264	10.0426	0.000528396
3600	0.84823	0.0441112	5.20038	0.000521871
7200	0.425869	0.0118137	2.77403	0.000519722
14400	0.220056	0.00316128	1.43658	0.000502902
