## Supplementary material for "A two-point IC_50_ method for evaluating the biochemical potency of irreversible enzyme inhibitors": Simulated data: ic50-I20-R1.csv

# t sec	Ic50 uM	err uM	cv %	k1 1/(uM s)
900	40.1391	8.86674	22.09	4.41133e-005
1800	16.8906	1.67637	9.92483	5.24157e-005
3600	8.17363	0.445221	5.44704	5.41579e-005
7200	4.34608	0.122536	2.81945	5.09271e-005
14400	2.20533	0.0323099	1.46509	5.01815e-005
