## Supplementary material for "A two-point IC_50_ method for evaluating the biochemical potency of irreversible enzyme inhibitors": Simulated data: ic50-I21-R1.csv

# t sec	Ic50 uM	err uM	cv %	k1 1/(uM s)
900	0.003348	0.00098836	29.5209	0.528873
1800	0.00181989	0.000174372	9.58145	0.486476
3600	0.00100746	5.17616e-005	5.13781	0.439389
7200	0.000486178	1.34172e-005	2.75973	0.455252
14400	0.000235965	3.38699e-006	1.43538	0.468996
