## Supplementary material for "A two-point IC_50_ method for evaluating the biochemical potency of irreversible enzyme inhibitors": Simulated data: ic50-I22-R1.csv

# t sec	Ic50 uM	err uM	cv %	k1 1/(uM s)
900	0.0371413	0.00660454	17.7822	0.0476738
1800	0.0210082	0.00190514	9.06852	0.0421423
3600	0.0105915	0.000530497	5.0087	0.0417945
7200	0.00474661	0.000129136	2.72059	0.0466298
14400	0.00240873	3.29551e-005	1.36816	0.045944
