## Supplementary material for "A two-point IC_50_ method for evaluating the biochemical potency of irreversible enzyme inhibitors": Simulated data: ic50-I23-R1.csv

# t sec	Ic50 uM	err uM	cv %	k1 1/(uM s)
900	0.326889	0.0609439	18.6436	0.00541672
1800	0.151387	0.0176913	11.6861	0.00584815
3600	0.0892423	0.00502648	5.6324	0.00496028
7200	0.0476479	0.00149342	3.13429	0.00464519
14400	0.024058	0.000383223	1.59291	0.00459999
