## Supplementary material for "A two-point IC_50_ method for evaluating the biochemical potency of irreversible enzyme inhibitors": Simulated data: ic50-I24-R1.csv

# t sec	Ic50 uM	err uM	cv %	k1 1/(uM s)
900	2.95182	0.672085	22.7685	0.000599856
1800	1.76577	0.252648	14.308	0.000501387
3600	0.983014	0.069048	7.02411	0.000450316
7200	0.494214	0.0178354	3.60885	0.000447849
14400	0.245354	0.00457187	1.86337	0.000451049
