## Supplementary material for "A two-point IC_50_ method for evaluating the biochemical potency of irreversible enzyme inhibitors": Simulated data: ic50-I25-R1.csv

# t sec	Ic50 uM	err uM	cv %	k1 1/(uM s)
900	0.00076001	0.000176062	23.1658	2.32979
1800	0.000278437	2.56954e-005	9.22842	3.17965
3600	0.000177997	9.05501e-006	5.08718	2.48693
7200	8.89337e-005	2.38497e-006	2.68174	2.48875
14400	4.39557e-005	5.90507e-007	1.34341	2.51769
