## Supplementary material for "A two-point IC_50_ method for evaluating the biochemical potency of irreversible enzyme inhibitors": Simulated data: ic50-I26-R1.csv

# t sec	Ic50 uM	err uM	cv %	k1 1/(uM s)
900	0.0081231	0.00168681	20.7656	0.217979
1800	0.00318896	0.000423142	13.269	0.277624
3600	0.00173088	0.000114833	6.63439	0.255747
7200	0.000850076	2.82591e-005	3.3243	0.260369
14400	0.000432255	7.59372e-006	1.75677	0.256022
