## Supplementary material for "A two-point IC_50_ method for evaluating the biochemical potency of irreversible enzyme inhibitors": Simulated data: ic50-I27-R1.csv

# t sec	Ic50 uM	err uM	cv %	k1 1/(uM s)
900	0.0535421	0.013716	25.6172	0.0330705
1800	0.0388886	0.00447842	11.516	0.0227659
3600	0.0159696	0.00114849	7.19175	0.0277193
7200	0.0084352	0.000320999	3.80547	0.0262393
14400	0.00429374	8.12757e-005	1.89289	0.025774
