## Supplementary material for "A two-point IC_50_ method for evaluating the biochemical potency of irreversible enzyme inhibitors": Simulated data: ic50-I28-R1.csv

# t sec	Ic50 uM	err uM	cv %	k1 1/(uM s)
900	0.457405	0.09648	21.0929	0.00387111
1800	0.286493	0.0309816	10.8141	0.00309024
3600	0.17149	0.0100686	5.87124	0.0025813
7200	0.0918341	0.00272764	2.97018	0.00241014
14400	0.0436556	0.00066327	1.51932	0.00253499
