## Supplementary material for "A two-point IC_50_ method for evaluating the biochemical potency of irreversible enzyme inhibitors": Simulated data: ic50-I29-R1.csv

# t sec	Ic50 uM	err uM	cv %	k1 1/(uM s)
900	0.000492788	0.000109777	22.2767	3.59316
1800	0.000212263	2.33599e-005	11.0052	4.17093
3600	0.000100942	6.22322e-006	6.16512	4.38536
7200	5.03069e-005	1.50135e-006	2.98438	4.39966
14400	2.44316e-005	3.75812e-007	1.53822	4.52965
