## Supplementary material for "A two-point IC_50_ method for evaluating the biochemical potency of irreversible enzyme inhibitors": Simulated data: ic50-I30-R1.csv

# t sec	Ic50 uM	err uM	cv %	k1 1/(uM s)
900	0.00517893	0.00113513	21.9182	0.341898
1800	0.00196373	0.000212622	10.8275	0.450843
3600	0.00110462	5.99363e-005	5.42595	0.400741
7200	0.000488959	1.49679e-005	3.06118	0.452662
14400	0.000237554	3.71043e-006	1.56193	0.465859
