## Supplementary material for "A two-point IC_50_ method for evaluating the biochemical potency of irreversible enzyme inhibitors": Simulated data: ic50-I31-R1.csv

# t sec	Ic50 uM	err uM	cv %	k1 1/(uM s)
900	0.0476475	0.0064107	13.4544	0.0371618
1800	0.0171978	0.0017127	9.95887	0.0514795
3600	0.0102281	0.000518763	5.07195	0.0432795
7200	0.00493652	0.00013006	2.63464	0.0448359
14400	0.00241004	3.29879e-005	1.36877	0.045919
