## Supplementary material for "A two-point IC_50_ method for evaluating the biochemical potency of irreversible enzyme inhibitors": Simulated data: ic50-I32-R1.csv

# t sec	Ic50 uM	err uM	cv %	k1 1/(uM s)
900	0.339756	0.0623096	18.3395	0.00521158
1800	0.180769	0.0212277	11.743	0.00489759
3600	0.0844561	0.00479633	5.67908	0.00524138
7200	0.0465451	0.00135809	2.91779	0.00475524
14400	0.0239977	0.000360783	1.50341	0.00461155
