## Supplementary material for "A two-point IC_50_ method for evaluating the biochemical potency of irreversible enzyme inhibitors": Simulated data: ic50-I33-R1.csv

# t sec	Ic50 uM	err uM	cv %	k1 1/(uM s)
900	0.142606	0.0331613	23.2538	0.0124165
1800	0.092681	0.00960372	10.3621	0.00955248
3600	0.0623386	0.00325556	5.22239	0.007101
7200	0.0364054	0.00100622	2.76392	0.00607968
14400	0.0204263	0.000283911	1.38993	0.00541785
