## Supplementary material for "A two-point IC_50_ method for evaluating the biochemical potency of irreversible enzyme inhibitors": Simulated data: ic50-I34-R1.csv

# t sec	Ic50 uM	err uM	cv %	k1 1/(uM s)
900	1.35155	0.311528	23.0497	0.0013101
1800	0.962221	0.0907476	9.43106	0.000920094
3600	0.695549	0.0385022	5.53551	0.000636428
7200	0.366402	0.00994425	2.71403	0.000604072
14400	0.203992	0.00275259	1.34936	0.000542505
