## Supplementary material for "A two-point IC_50_ method for evaluating the biochemical potency of irreversible enzyme inhibitors": Simulated data: ic50-I35-R1.csv

# t sec	Ic50 uM	err uM	cv %	k1 1/(uM s)
900	13.2875	2.89662	21.7996	0.000133258
1800	9.61997	0.909753	9.45693	9.20308e-005
3600	6.27828	0.323215	5.14815	7.05076e-005
7200	3.87943	0.0977902	2.52074	5.70531e-005
14400	2.04316	0.0263203	1.28822	5.41645e-005
