## Supplementary material for "A two-point IC_50_ method for evaluating the biochemical potency of irreversible enzyme inhibitors": Simulated data: ic50-I36-R1.csv

# t sec	Ic50 uM	err uM	cv %	k1 1/(uM s)
900	116.765	23.6627	20.2652	1.51644e-005
1800	99.3717	9.37007	9.42931	8.90931e-006
3600	70.5155	3.38691	4.80306	6.27758e-006
7200	37.9237	0.935484	2.46675	5.83628e-006
14400	19.9616	0.251125	1.25804	5.54398e-006
