## Supplementary material for "A two-point IC_50_ method for evaluating the biochemical potency of irreversible enzyme inhibitors": Simulated data: ic50-I37-R1.csv

# t sec	Ic50 uM	err uM	cv %	k1 1/(uM s)
900	0.0163353	0.00426232	26.0928	0.108395
1800	0.0122794	0.0013728	11.1797	0.0720991
3600	0.00683271	0.000355465	5.2024	0.0647864
7200	0.00387402	0.000101018	2.60757	0.0571327
14400	0.0020973	2.78575e-005	1.32826	0.0527663
