## Supplementary material for "A two-point IC_50_ method for evaluating the biochemical potency of irreversible enzyme inhibitors": Simulated data: ic50-I38-R1.csv

# t sec	Ic50 uM	err uM	cv %	k1 1/(uM s)
900	0.145218	0.033755	23.2444	0.0121932
1800	0.104649	0.0116178	11.1017	0.00846003
3600	0.0627825	0.00334192	5.32301	0.0070508
7200	0.0387421	0.000998591	2.57753	0.00571299
14400	0.021048	0.000279747	1.32909	0.00525782
