## Supplementary material for "A two-point IC_50_ method for evaluating the biochemical potency of irreversible enzyme inhibitors": Simulated data: ic50-I39-R1.csv

# t sec	Ic50 uM	err uM	cv %	k1 1/(uM s)
900	1.45218	0.337546	23.2441	0.00121932
1800	1.04649	0.116177	11.1015	0.000846003
3600	0.627823	0.0334187	5.32295	0.000705082
7200	0.387416	0.0099857	2.57751	0.000571307
14400	0.210477	0.00279741	1.32908	0.00052579
