## Supplementary material for "A two-point IC_50_ method for evaluating the biochemical potency of irreversible enzyme inhibitors": Simulated data: ic50-I40-R1.csv

# t sec	Ic50 uM	err uM	cv %	k1 1/(uM s)
900	20.3423	3.76189	18.4929	8.70436e-005
1800	10.5616	1.02867	9.73975	8.38257e-005
3600	5.95823	0.311983	5.23616	7.4295e-005
7200	3.90455	0.0940505	2.40874	5.6686e-005
14400	2.03233	0.0257002	1.26457	5.44531e-005
