## Supplementary material for "A two-point IC_50_ method for evaluating the biochemical potency of irreversible enzyme inhibitors": Simulated data: ic50-I41-R1.csv

# t sec	Ic50 uM	err uM	cv %	k1 1/(uM s)
900	0.00167929	0.000403729	24.0417	1.05441
1800	0.001114	0.000124516	11.1774	0.794734
3600	0.000745817	3.97397e-005	5.32834	0.593533
7200	0.000409269	1.1099e-005	2.71191	0.540802
14400	0.000224177	3.18886e-006	1.42247	0.493658
