## Supplementary material for "A two-point IC_50_ method for evaluating the biochemical potency of irreversible enzyme inhibitors": Simulated data: ic50-I42-R1.csv

# t sec	Ic50 uM	err uM	cv %	k1 1/(uM s)
900	0.0104197	0.00252406	24.224	0.169935
1800	0.0112141	0.00136229	12.148	0.0789482
3600	0.00789621	0.000413046	5.23094	0.0560607
7200	0.00418492	0.000113873	2.72102	0.0528883
14400	0.00223285	3.13458e-005	1.40385	0.049563
