## Supplementary material for "A two-point IC_50_ method for evaluating the biochemical potency of irreversible enzyme inhibitors": Simulated data: ic50-I43-R1.csv

# t sec	Ic50 uM	err uM	cv %	k1 1/(uM s)
900	0.160916	0.0375047	23.307	0.0110037
1800	0.112279	0.0133547	11.8942	0.00788512
3600	0.0700497	0.00385596	5.5046	0.00631932
7200	0.0428772	0.00119255	2.78131	0.00516203
14400	0.0228624	0.0003366	1.47229	0.00484055
