## Supplementary material for "A two-point IC_50_ method for evaluating the biochemical potency of irreversible enzyme inhibitors": Simulated data: ic50-I44-R1.csv

# t sec	Ic50 uM	err uM	cv %	k1 1/(uM s)
900	1.38835	0.318863	22.9671	0.00127537
1800	1.0203	0.12066	11.826	0.000867719
3600	0.763004	0.0395361	5.18165	0.000580163
7200	0.42903	0.0112575	2.62394	0.000515892
14400	0.226609	0.00310901	1.37197	0.00048836
