## Supplementary material for "A two-point IC_50_ method for evaluating the biochemical potency of irreversible enzyme inhibitors": Simulated data: ic50-I45-R1.csv

# t sec	Ic50 uM	err uM	cv %	k1 1/(uM s)
900	0.000367307	6.89143e-005	18.762	4.82067
1800	0.000278849	2.62404e-005	9.41024	3.17496
3600	0.000150725	7.10876e-006	4.71637	2.93692
7200	8.4255e-005	2.09899e-006	2.49124	2.62695
14400	4.24508e-005	5.45694e-007	1.28547	2.60694
