## Supplementary material for "A two-point IC_50_ method for evaluating the biochemical potency of irreversible enzyme inhibitors": Simulated data: ic50-I46-R1.csv

# t sec	Ic50 uM	err uM	cv %	k1 1/(uM s)
900	0.00402048	0.00115725	28.7839	0.440412
1800	0.00301933	0.000356984	11.8233	0.293222
3600	0.00140297	8.76164e-005	6.24508	0.315521
7200	0.000829836	2.63314e-005	3.17309	0.266719
14400	0.000426141	7.05479e-006	1.65551	0.259695
