## Supplementary material for "A two-point IC_50_ method for evaluating the biochemical potency of irreversible enzyme inhibitors": Simulated data: ic50-I47-R1.csv

# t sec	Ic50 uM	err uM	cv %	k1 1/(uM s)
900	0.0525739	0.013595	25.8588	0.0336796
1800	0.0267409	0.00306805	11.4733	0.0331078
3600	0.0144076	0.00088623	6.15115	0.0307245
7200	0.00803672	0.000242204	3.01371	0.0275403
14400	0.00416187	6.53031e-005	1.56908	0.0265906
