## Supplementary material for "A two-point IC_50_ method for evaluating the biochemical potency of irreversible enzyme inhibitors": Simulated data: ic50-I48-R1.csv

# t sec	Ic50 uM	err uM	cv %	k1 1/(uM s)
900	0.521389	0.15966	30.6221	0.00339606
1800	0.300054	0.035509	11.8342	0.00295058
3600	0.144926	0.00877022	6.05152	0.00305443
7200	0.0831401	0.00250589	3.01406	0.00266217
14400	0.0425554	0.000683541	1.60624	0.00260053
