## Supplementary material for "A two-point IC_50_ method for evaluating the biochemical potency of irreversible enzyme inhibitors": Simulated data: ic50-I49-R1.csv

# t sec	Ic50 uM	err uM	cv %	k1 1/(uM s)
900	0.212841	0.0319778	15.0242	0.0083192
1800	0.182833	0.0154263	8.43739	0.00484231
3600	0.185148	0.00761689	4.11395	0.00239088
7200	0.147236	0.00326873	2.22006	0.00150326
14400	0.112368	0.00120696	1.07412	0.000984859
