## Supplementary material for "A two-point IC_50_ method for evaluating the biochemical potency of irreversible enzyme inhibitors": Simulated data: ic50-I50-R1.csv

# t sec	Ic50 uM	err uM	cv %	k1 1/(uM s)
900	1.64074	0.284161	17.3191	0.00107919
1800	1.82383	0.196501	10.7741	0.000485425
3600	1.66256	0.0911222	5.48085	0.000266256
7200	1.41039	0.0405256	2.87337	0.000156931
14400	1.12268	0.0160495	1.42957	9.85737e-005
