## Supplementary material for "A two-point IC_50_ method for evaluating the biochemical potency of irreversible enzyme inhibitors": Simulated data: ic50-I51-R1.csv

# t sec	Ic50 uM	err uM	cv %	k1 1/(uM s)
900	28.5642	6.57298	23.0112	6.1989e-005
1800	18.1082	2.02972	11.2089	4.88913e-005
3600	17.6679	1.04295	5.90308	2.50549e-005
7200	14.6281	0.408366	2.79165	1.51307e-005
14400	11.069	0.154859	1.39903	9.99789e-006
