## Supplementary material for "A two-point IC_50_ method for evaluating the biochemical potency of irreversible enzyme inhibitors": Simulated data: ic50-I52-R1.csv

# t sec	Ic50 uM	err uM	cv %	k1 1/(uM s)
900	233.656	40.729	17.4312	7.57809e-006
1800	188.69	17.8866	9.47935	4.692e-006
3600	178.925	8.58876	4.80019	2.47403e-006
7200	142.807	3.48992	2.4438	1.54988e-006
14400	110.09	1.31158	1.19137	1.00524e-006
