## Supplementary material for "A two-point IC_50_ method for evaluating the biochemical potency of irreversible enzyme inhibitors": Simulated data: ic50-I53-R1.csv

# t sec	Ic50 uM	err uM	cv %	k1 1/(uM s)
900	0.0200503	0.00508145	25.3436	0.0883112
1800	0.0163658	0.00239043	14.6062	0.0540966
3600	0.0168896	0.00104062	6.16131	0.0262094
7200	0.0146603	0.000435999	2.97401	0.0150975
14400	0.0111183	0.000169811	1.52731	0.00995356
