## Supplementary material for "A two-point IC_50_ method for evaluating the biochemical potency of irreversible enzyme inhibitors": Simulated data: ic50-I54-R1.csv

# t sec	Ic50 uM	err uM	cv %	k1 1/(uM s)
900	0.161398	0.0423148	26.2176	0.0109708
1800	0.204977	0.0341067	16.6393	0.00431918
3600	0.166711	0.0104361	6.25995	0.00265529
7200	0.153673	0.00461553	3.00348	0.00144029
14400	0.111202	0.00171474	1.542	0.000995186
