## Supplementary material for "A two-point IC_50_ method for evaluating the biochemical potency of irreversible enzyme inhibitors": Simulated data: ic50-I55-R1.csv

# t sec	Ic50 uM	err uM	cv %	k1 1/(uM s)
900	1.64643	0.322958	19.6157	0.00107546
1800	1.74204	0.164192	9.42526	0.000508216
3600	1.7163	0.0758841	4.42137	0.000257919
7200	1.43086	0.0317832	2.22127	0.000154686
14400	1.12242	0.0131173	1.16866	9.85965e-005
