## Supplementary material for "A two-point IC_50_ method for evaluating the biochemical potency of irreversible enzyme inhibitors": Simulated data: ic50-I56-R1.csv

# t sec	Ic50 uM	err uM	cv %	k1 1/(uM s)
900	18.7397	3.21952	17.1802	9.44875e-005
1800	18.265	1.70898	9.35658	4.84716e-005
3600	15.702	0.674391	4.29493	2.81917e-005
7200	13.8307	0.317073	2.29254	1.6003e-005
14400	11.2899	0.130201	1.15326	9.80227e-006
