## Supplementary material for "A two-point IC_50_ method for evaluating the biochemical potency of irreversible enzyme inhibitors": Simulated data: ic50-I57-R1.csv

# t sec	Ic50 uM	err uM	cv %	k1 1/(uM s)
900	0.0028219	0.000557314	19.7496	0.627473
1800	0.00160552	0.000166963	10.3994	0.551431
3600	0.00164736	8.67516e-005	5.26609	0.268713
7200	0.00152742	3.76759e-005	2.46663	0.144907
14400	0.0011413	1.40639e-005	1.23227	0.0969654
