## Supplementary material for "A two-point IC_50_ method for evaluating the biochemical potency of irreversible enzyme inhibitors": Simulated data: ic50-I58-R1.csv

# t sec	Ic50 uM	err uM	cv %	k1 1/(uM s)
900	0.0211045	0.00458066	21.7047	0.0839
1800	0.019286	0.00180835	9.37647	0.0459055
3600	0.0174303	0.000949393	5.44679	0.0253964
7200	0.0151791	0.000377824	2.4891	0.0145815
14400	0.0114551	0.000142546	1.24439	0.00966091
