## Supplementary material for "A two-point IC_50_ method for evaluating the biochemical potency of irreversible enzyme inhibitors": Simulated data: ic50-I59-R1.csv

# t sec	Ic50 uM	err uM	cv %	k1 1/(uM s)
900	0.238127	0.0484119	20.3302	0.00743581
1800	0.202236	0.0163841	8.10147	0.00437772
3600	0.189144	0.00861202	4.55315	0.00234037
7200	0.148542	0.00338881	2.28138	0.00149004
14400	0.114796	0.00126753	1.10416	0.000964029
