## Supplementary material for "A two-point IC_50_ method for evaluating the biochemical potency of irreversible enzyme inhibitors": Simulated data: ic50-I60-R1.csv

# t sec	Ic50 uM	err uM	cv %	k1 1/(uM s)
900	2.33441	0.742489	31.8063	0.000758507
1800	2.00652	0.189963	9.46729	0.000441228
3600	1.70928	0.0795316	4.65292	0.000258978
7200	1.43799	0.0332465	2.31201	0.000153919
14400	1.14141	0.0135451	1.1867	9.69561e-005
