## Supplementary material for "A two-point IC_50_ method for evaluating the biochemical potency of irreversible enzyme inhibitors": Simulated data: ic50-I61-R1.csv

# t sec	Ic50 uM	err uM	cv %	k1 1/(uM s)
900	0.000391058	6.04183e-005	15.45	4.52789
1800	0.000312027	2.76655e-005	8.86641	2.83736
3600	0.000247335	1.14447e-005	4.62723	1.78975
7200	0.000177022	4.24095e-006	2.39572	1.25032
14400	0.000130445	1.56781e-006	1.2019	0.848378
