## Supplementary material for "A two-point IC_50_ method for evaluating the biochemical potency of irreversible enzyme inhibitors": Simulated data: ic50-I62-R1.csv

# t sec	Ic50 uM	err uM	cv %	k1 1/(uM s)
900	0.00457468	0.000890304	19.4615	0.387058
1800	0.0040525	0.000478472	11.8069	0.218466
3600	0.00225731	0.000120382	5.33298	0.196104
7200	0.00182559	4.78479e-005	2.62096	0.121239
14400	0.00133939	1.73164e-005	1.29286	0.0826247
