## Supplementary material for "A two-point IC_50_ method for evaluating the biochemical potency of irreversible enzyme inhibitors": Simulated data: ic50-I63-R1.csv

# t sec	Ic50 uM	err uM	cv %	k1 1/(uM s)
900	0.0675364	0.0265258	39.2763	0.026218
1800	0.0293265	0.00322122	10.984	0.0301889
3600	0.0216274	0.00115488	5.3399	0.0204679
7200	0.0180208	0.000473255	2.62616	0.0122821
14400	0.0133448	0.000179649	1.34621	0.00829287
