## Supplementary material for "A two-point IC_50_ method for evaluating the biochemical potency of irreversible enzyme inhibitors": Simulated data: ic50-I64-R1.csv

# t sec	Ic50 uM	err uM	cv %	k1 1/(uM s)
900	0.488425	0.0728468	14.9146	0.00362526
1800	0.280768	0.0291824	10.3938	0.00315326
3600	0.249672	0.0117838	4.71973	0.00177299
7200	0.19052	0.00467825	2.45552	0.00116173
14400	0.13271	0.00161264	1.21516	0.000833898
