## Supplementary material for "A two-point IC_50_ method for evaluating the biochemical potency of irreversible enzyme inhibitors": Simulated data: simtr-I01-R1.csv

[I]	t=900	t=1800	t=3600	t=7200	t=14400
0.022	-0.0287598	0.575889	0.32847	0.399455	0.314022
0.011	1.30706	0.277817	1.20449	0.987609	0.89544
0.0055	1.79993	2.07709	2.32764	1.62113	2.42505
0.00275	2.14991	3.23967	3.98248	4.55744	3.36193
0.001375	3.3271	4.94963	7.06736	7.73764	7.958
0.0006875	3.33327	6.89334	10.7443	14.5892	16.0617
0.00034375	4.41695	7.58627	13.6479	22.105	28.4877
0.000171875	4.09769	8.32596	15.7583	28.093	42.7696
8.59375e-005	4.19623	8.25616	16.4726	31.7833	54.7028
4.29688e-005	4.83262	8.87565	17.3802	33.6952	62.6467
2.14844e-005	4.45038	8.71638	17.7688	34.9337	67.3912
0	4.6152	9.09946	17.8583	35.52	72.3303
