## Supplementary material for "A two-point IC_50_ method for evaluating the biochemical potency of irreversible enzyme inhibitors": Simulated data: simtr-I02-R1.csv

[I]	t=900	t=1800	t=3600	t=7200	t=14400
0.22	0.390016	0.852011	0.395938	0.774977	0.103765
0.11	1.05967	1.11436	1.227	0.449371	0.553988
0.055	0.764787	1.44641	1.7394	2.14746	2.33683
0.0275	2.87317	2.92828	4.24287	4.65998	4.61615
0.01375	3.35446	5.37636	7.64953	8.09815	7.05095
0.006875	4.04473	7.05353	10.7684	14.241	15.8429
0.0034375	4.1744	7.57193	14.6366	21.5686	28.761
0.00171875	4.15462	7.91529	15.7284	27.1611	42.8188
0.000859375	4.08831	8.35512	16.8626	31.9583	55.5472
0.000429688	4.71263	9.37191	16.9071	33.9295	62.8057
0.000214844	4.19371	8.7458	18.3532	34.9551	67.4288
0	4.8646	9.01624	18.0795	35.7659	72.0209
