## Supplementary material for "A two-point IC_50_ method for evaluating the biochemical potency of irreversible enzyme inhibitors": Simulated data: simtr-I03-R1.csv

[I]	t=900	t=1800	t=3600	t=7200	t=14400
2.2	0.420905	0.188707	0.239081	0.761268	0.466351
1.1	0.586003	1.49206	1.19552	1.27273	0.682656
0.55	1.25149	1.9174	1.19709	1.86056	2.13739
0.275	2.71903	3.76535	3.70677	3.32171	4.07936
0.1375	3.89331	5.29459	7.33595	8.05041	7.84746
0.06875	3.83345	7.03716	11.0596	14.224	15.2423
0.034375	4.5954	7.64378	14.399	20.9667	28.0411
0.0171875	3.96887	8.42714	15.7199	27.7359	43.6063
0.00859375	3.74639	8.99176	16.998	31.3597	55.3648
0.00429688	4.59225	9.16516	17.1523	33.3648	62.2887
0.00214844	4.71869	9.05927	17.7595	35.0337	67.0254
0	4.00542	9.24922	17.3138	36.1235	72.2962
