## Supplementary material for "A two-point IC_50_ method for evaluating the biochemical potency of irreversible enzyme inhibitors": Simulated data: simtr-I04-R1.csv

[I]	t=900	t=1800	t=3600	t=7200	t=14400
22	0.93861	0.961912	0.544938	0.510537	1.01172
11	0.214211	1.15123	0.7437	1.24059	1.10888
5.5	1.69066	1.92926	2.32418	2.40006	2.24674
2.75	1.98067	4.06517	3.59738	4.07555	4.76768
1.375	3.35288	5.44001	7.50833	8.70556	7.48582
0.6875	3.67154	7.51396	11.0322	14.8103	16.5399
0.34375	3.84848	7.73092	13.3359	21.3608	28.5715
0.171875	4.85649	8.41902	16.0559	27.5172	43.6064
0.0859375	4.9288	8.20021	17.012	31.1457	54.4838
0.0429688	4.65626	8.60743	17.4261	33.3109	62.9102
0.0214844	4.4398	8.86333	17.5375	34.1586	67.4194
0	3.9781	8.63125	17.9212	36.2411	71.8195
