## Supplementary material for "A two-point IC_50_ method for evaluating the biochemical potency of irreversible enzyme inhibitors": Simulated data: simtr-I05-R1.csv

[I]	t=900	t=1800	t=3600	t=7200	t=14400
0.004	0.979464	0.70563	1.01452	1.16653	1.05932
0.002	1.18591	1.03993	1.2266	0.945264	1.36938
0.001	1.13091	2.25712	1.40045	1.97366	1.28695
0.0005	2.57892	4.08677	3.77866	4.1135	3.77975
0.00025	3.50969	5.68969	7.78482	8.41627	7.94564
0.000125	3.46117	7.12931	11.1043	14.2824	15.9548
6.25e-005	4.6154	7.90128	13.2729	20.9211	28.4278
3.125e-005	4.66769	8.33014	15.8639	26.8571	43.7299
1.5625e-005	4.12135	8.99874	16.8027	31.2493	55.2725
7.8125e-006	4.1918	8.72686	17.0221	33.9437	62.8642
3.90625e-006	4.27743	9.73598	17.4338	34.212	66.7876
0	4.99075	9.52692	18.4581	35.5718	71.442
