## Supplementary material for "A two-point IC_50_ method for evaluating the biochemical potency of irreversible enzyme inhibitors": Simulated data: simtr-I06-R1.csv

[I]	t=900	t=1800	t=3600	t=7200	t=14400
0.04	0.000678877	0.768871	0.129101	0.662261	0.733033
0.02	1.25347	0.939672	0.867476	1.23759	0.94647
0.01	1.41537	1.57196	1.77411	2.12159	2.08163
0.005	2.64582	3.91091	3.67045	3.83211	3.81207
0.0025	2.91932	5.15382	6.84871	8.46982	8.12555
0.00125	3.83188	6.96662	11.0636	14.533	16.4018
0.000625	4.77201	7.82258	13.5652	21.585	28.588
0.0003125	4.49935	8.80569	14.8879	27.1392	43.42
0.00015625	4.54439	9.03711	16.2089	32.0685	54.9825
7.8125e-005	4.47924	9.34475	17.3498	33.7063	62.8653
3.90625e-005	4.48815	8.98748	17.4465	35.0714	66.7633
0	3.98195	9.07208	18.1726	36.756	71.7904
