## Supplementary material for "A two-point IC_50_ method for evaluating the biochemical potency of irreversible enzyme inhibitors": Simulated data: simtr-I07-R1.csv

[I]	t=900	t=1800	t=3600	t=7200	t=14400
0.4	0.497766	0.326343	0.492167	0.200955	0.339697
0.2	0.768158	1.0684	0.864545	1.3344	0.53524
0.1	1.88742	1.74371	1.43763	1.62258	1.9519
0.05	3.69558	2.8121	4.34844	4.35509	4.13632
0.025	3.65373	5.06635	6.86902	7.84852	8.73518
0.0125	3.71423	7.05623	11.0825	13.8634	15.6761
0.00625	4.42903	7.92833	13.357	21.2212	28.2814
0.003125	3.65704	8.68449	15.8051	27.1851	42.7968
0.0015625	4.25909	8.92217	17.0026	31.2699	54.362
0.00078125	4.4486	8.69238	17.3203	33.307	62.4433
0.000390625	4.22942	8.22873	17.8498	35.0525	66.8881
0	4.14742	8.43346	17.3136	36.062	72.3074
