## Supplementary material for "A two-point IC_50_ method for evaluating the biochemical potency of irreversible enzyme inhibitors": Simulated data: simtr-I08-R1.csv

[I]	t=900	t=1800	t=3600	t=7200	t=14400
4	0.272809	0.740948	0.581456	0.784403	0.659586
2	0.590304	1.36295	0.688148	0.686707	1.15798
1	1.89011	2.24014	1.98858	1.31523	1.66319
0.5	2.58353	3.2552	3.83803	4.29581	3.54844
0.25	3.30987	5.3093	7.05456	7.71414	7.69679
0.125	4.09387	6.80214	11.2358	14.5326	16.3785
0.0625	4.17624	8.11908	14.1243	21.5253	28.5974
0.03125	4.07788	8.00222	15.8428	27.8902	43.179
0.015625	4.40386	8.78682	15.9572	31.5586	54.6372
0.0078125	4.3272	8.92459	17.3831	33.5023	63.0586
0.00390625	4.34936	8.41109	17.446	34.8324	66.925
0	3.86554	8.51694	18.7019	35.6962	71.7044
