## Supplementary material for "A two-point IC_50_ method for evaluating the biochemical potency of irreversible enzyme inhibitors": Simulated data: simtr-I09-R1.csv

[I]	t=900	t=1800	t=3600	t=7200	t=14400
0.0022	0.174904	0.279586	-0.059582	0.280475	0.664339
0.0011	1.29679	1.0367	0.336411	0.485589	1.08055
0.00055	2.15098	2.5496	1.77648	2.42493	1.49154
0.000275	2.95257	3.00979	3.92375	3.89596	3.98267
0.0001375	2.91489	5.24709	7.55824	7.92462	8.49185
6.875e-005	3.81514	6.65961	10.3807	14.3199	16.07
3.4375e-005	4.86508	7.83666	14.0687	22.2682	28.488
1.71875e-005	3.45919	8.03599	15.8197	27.483	43.6723
8.59375e-006	4.11116	8.82453	16.9335	30.9046	55.6159
4.29688e-006	4.39788	8.78364	17.288	33.359	63.1761
2.14844e-006	4.14951	8.7032	17.5779	34.4625	66.8454
0	4.7177	8.98013	18.1559	36.3392	71.7108
