## Supplementary material for "A two-point IC_50_ method for evaluating the biochemical potency of irreversible enzyme inhibitors": Simulated data: simtr-I10-R1.csv

[I]	t=900	t=1800	t=3600	t=7200	t=14400
0.022	0.649442	0.595293	1.16226	1.04891	-0.172775
0.011	1.37397	1.08876	0.790409	1.04414	0.913847
0.0055	1.96145	1.78571	2.1947	2.08536	2.42549
0.00275	2.83018	3.91367	3.44211	3.81737	4.06792
0.001375	3.11214	5.32411	6.93866	7.66738	7.88612
0.0006875	3.9819	6.80063	10.1986	14.6176	16.0255
0.00034375	4.06839	7.33255	14.3284	21.8498	28.0739
0.000171875	4.64215	8.10355	15.8537	27.3313	43.3416
8.59375e-005	4.39366	8.731	16.7061	31.5948	54.9861
4.29688e-005	5.07156	9.03727	17.437	33.601	62.6792
2.14844e-005	4.69148	8.98256	17.1376	34.4787	67.4274
0	4.26416	9.5553	17.982	36.0065	72.1755
