## Supplementary material for "A two-point IC_50_ method for evaluating the biochemical potency of irreversible enzyme inhibitors": Simulated data: simtr-I11-R1.csv

[I]	t=900	t=1800	t=3600	t=7200	t=14400
0.22	0.374877	0.179859	0.931567	1.29037	0.502433
0.11	0.909458	0.88899	0.617716	0.926503	0.479818
0.055	1.82641	2.29679	2.24229	2.03411	2.16656
0.0275	3.07208	3.66776	4.26448	2.98576	4.33433
0.01375	3.10369	5.59301	6.61593	8.0095	7.7499
0.006875	4.23134	6.61634	10.5519	14.9705	16.1946
0.0034375	4.16929	8.19762	13.2815	21.5476	28.4043
0.00171875	4.80613	7.96765	15.602	27.2505	43.2876
0.000859375	4.56232	8.66849	16.5914	31.5983	55.1537
0.000429688	4.31727	9.44405	16.3684	33.2156	62.3822
0.000214844	4.23373	9.11485	17.4919	34.8239	67.5088
0	4.74757	9.04326	17.93	36.7149	71.9975
