## Supplementary material for "A two-point IC_50_ method for evaluating the biochemical potency of irreversible enzyme inhibitors": Simulated data: simtr-I12-R1.csv

[I]	t=900	t=1800	t=3600	t=7200	t=14400
2.2	0.716696	0.503242	0.682875	0.921672	0.907917
1.1	0.680716	1.13552	1.37239	1.45586	1.31988
0.55	1.51906	2.30466	2.03024	1.8019	2.15162
0.275	2.52534	3.58443	4.09541	4.26525	3.41412
0.1375	3.58903	4.88246	7.06838	8.2559	8.51975
0.06875	4.0742	6.17706	10.7682	14.8658	16.4684
0.034375	4.3101	8.2002	13.8368	21.1231	28.3622
0.0171875	3.75969	8.01229	15.6173	27.6449	43.5718
0.00859375	4.52397	8.45852	17.5987	31.6012	55.3896
0.00429688	3.93715	8.62418	16.9901	33.7543	63.0467
0.00214844	4.58471	8.74459	17.7387	34.8431	67.1765
0	3.67445	8.72216	17.7791	35.864	71.7461
