## Supplementary material for "A two-point IC_50_ method for evaluating the biochemical potency of irreversible enzyme inhibitors": Simulated data: simtr-I13-R1.csv

[I]	t=900	t=1800	t=3600	t=7200	t=14400
0.00202	-0.18153	1.08597	0.7757	0.459121	1.11672
0.00101	0.975999	0.390292	0.88665	1.39449	0.736725
0.000505	1.91659	2.27036	2.2357	1.8247	1.63848
0.0002525	2.35705	3.78865	4.06539	4.14126	4.59842
0.00012625	3.68869	5.46624	7.29837	7.87938	8.10571
6.3125e-005	3.61623	7.15768	10.7549	14.4932	16.2257
3.15625e-005	4.32468	7.6917	14.0339	20.94	28.1476
1.57813e-005	4.39779	8.61725	14.9754	27.7102	43.5744
7.89063e-006	4.22062	8.47047	16.4022	31.5801	55.1235
3.94531e-006	4.40258	9.23359	17.3155	33.334	63.3917
1.97266e-006	4.56611	8.51022	17.5855	34.969	67.4677
0	4.58099	8.71384	18.3523	36.1212	72.0923
