## Supplementary material for "A two-point IC_50_ method for evaluating the biochemical potency of irreversible enzyme inhibitors": Simulated data: simtr-I14-R1.csv

[I]	t=900	t=1800	t=3600	t=7200	t=14400
0.0202	0.501036	0.208494	1.10115	0.71305	0.697591
0.0101	1.44879	1.10767	0.923382	0.966386	1.11012
0.00505	1.82031	2.18113	0.825037	1.71676	1.43766
0.002525	2.94088	4.10486	4.22878	3.62618	4.48676
0.0012625	3.69393	5.15884	6.39183	7.17224	7.42007
0.00063125	3.9268	6.84314	10.3356	14.0263	16.1976
0.000315625	3.72903	7.82952	14.091	21.3272	28.7868
0.000157813	4.27014	8.05468	15.8517	27.3652	42.8956
7.89063e-005	4.33051	8.85311	17.1478	31.2995	56.172
3.94531e-005	4.64358	8.60636	17.5917	33.3738	62.994
1.97266e-005	4.21957	9.16449	17.3669	35.1963	66.5678
0	4.56535	9.45978	17.6409	35.9854	72.0257
