## Supplementary material for "A two-point IC_50_ method for evaluating the biochemical potency of irreversible enzyme inhibitors": Simulated data: simtr-I15-R1.csv

[I]	t=900	t=1800	t=3600	t=7200	t=14400
0.202	0.714945	1.15165	0.836653	-0.112121	0.454968
0.101	0.687652	0.824947	1.08853	0.572436	0.927369
0.0505	2.31992	2.34915	2.26893	1.79067	1.30691
0.02525	2.84782	3.15335	4.00514	4.49158	3.92707
0.012625	4.13379	4.92889	6.79609	7.47525	7.61171
0.0063125	3.536	6.91158	10.9021	14.0008	15.5213
0.00315625	4.05181	7.63639	13.4816	21.4958	29.0587
0.00157813	4.0614	8.2322	15.5185	27.8383	43.1489
0.000789063	4.3759	8.66092	16.7444	31.5751	55.5564
0.000394531	4.61545	8.99851	17.8133	33.8972	62.2538
0.000197266	4.26251	8.2699	18.2367	34.7362	67.6412
0	4.65734	8.83947	17.938	35.5754	72.0846
