## Supplementary material for "A two-point IC_50_ method for evaluating the biochemical potency of irreversible enzyme inhibitors": Simulated data: simtr-I16-R1.csv

[I]	t=900	t=1800	t=3600	t=7200	t=14400
2.02	0.333476	0.796841	0.251827	-0.126026	0.505389
1.01	1.00506	1.23953	0.610113	0.385859	0.309062
0.505	1.82001	2.61582	2.74994	1.47917	2.00963
0.2525	2.75957	3.83089	4.03938	4.01149	3.75651
0.12625	3.3092	4.6523	7.78856	8.46671	8.17482
0.063125	4.04694	7.09813	10.6627	14.5821	16.1582
0.0315625	3.71714	7.7341	14.118	21.51	29.2707
0.0157813	4.62864	7.77817	15.7927	27.4273	43.1663
0.00789063	3.88676	9.11474	17.0432	31.1756	55.0394
0.00394531	4.33115	8.56596	17.7213	33.3139	62.7089
0.00197266	4.43392	9.64278	18.0129	35.2964	67.4012
0	4.55957	9.25026	17.8937	35.9885	71.4823
