## Supplementary material for "A two-point IC_50_ method for evaluating the biochemical potency of irreversible enzyme inhibitors": Simulated data: simtr-I17-R1.csv

[I]	t=900	t=1800	t=3600	t=7200	t=14400
0.505	-0.276287	0.243491	-0.215891	-0.0844993	0.0154948
0.2525	0.534725	0.375515	0.335075	0.630823	0.0116237
0.12625	0.629396	0.8235	0.398092	0.473497	1.10774
0.063125	1.43657	2.33084	1.50589	1.84281	1.56745
0.0315625	2.23587	2.73047	2.99137	2.96947	3.00695
0.0157813	3.67983	4.49195	5.64706	6.66125	6.23342
0.00789063	3.50505	5.90834	9.29968	11.79	12.4834
0.00394531	3.40283	7.07251	13.0878	18.9554	23.81
0.00197266	3.81895	8.60805	15.1664	25.168	37.8642
0.000986328	4.44417	8.53558	15.8833	30.1158	51.6407
0.000493164	4.40817	8.71085	17.6831	33.1692	60.5091
0	4.9756	8.88351	18.3386	36.4429	71.9338
