## Supplementary material for "A two-point IC_50_ method for evaluating the biochemical potency of irreversible enzyme inhibitors": Simulated data: simtr-I18-R1.csv

[I]	t=900	t=1800	t=3600	t=7200	t=14400
5.05	0.400578	0.023142	0.767898	0.458123	-0.063312
2.525	0.499931	0.785164	0.606315	1.01876	0.646024
1.2625	0.96183	0.385509	0.613498	1.30748	1.08892
0.63125	1.4049	1.57554	1.67317	1.96009	1.2464
0.315625	1.96493	3.43053	3.30442	3.04613	3.02174
0.157812	2.57725	5.17095	5.71398	6.90877	6.33985
0.0789062	3.31837	5.9666	9.86823	12.0574	13.1625
0.0394531	4.21132	7.453	13.1638	18.859	24.4487
0.0197266	4.33537	8.194	14.9784	25.5354	38.3761
0.00986328	4.4024	7.87306	16.5661	30.074	52.1578
0.00493164	4.89029	9.27719	17.4482	33.9694	61.1031
0	4.68347	8.63026	17.7051	36.0165	72.5961
