## Supplementary material for "A two-point IC_50_ method for evaluating the biochemical potency of irreversible enzyme inhibitors": Simulated data: simtr-I19-R1.csv

[I]	t=900	t=1800	t=3600	t=7200	t=14400
50.5	0.696824	-0.314107	-0.00364907	-0.625067	0.374327
25.25	0.981916	0.40834	-0.02147	0.552136	1.05263
12.625	1.32897	0.509066	1.12464	0.390948	1.09567
6.3125	1.06734	1.8739	1.25241	1.70166	1.52136
3.15625	2.55609	2.49556	2.77668	3.41147	2.5134
1.57813	3.17793	4.72131	5.72763	6.01962	6.25308
0.789063	3.7351	6.22484	9.29863	11.943	12.9688
0.394531	4.31166	7.39161	13.0692	19.2205	23.9825
0.197266	4.06032	7.76631	14.9314	25.8933	38.368
0.0986328	3.79598	8.99671	16.1701	30.4783	51.3974
0.0493164	4.65599	8.43647	17.0995	33.4362	60.4441
0	4.78015	8.75769	18.1227	36.522	71.6445
