## Supplementary material for "A two-point IC_50_ method for evaluating the biochemical potency of irreversible enzyme inhibitors": Simulated data: simtr-I20-R1.csv

[I]	t=900	t=1800	t=3600	t=7200	t=14400
505	-0.00307194	0.752035	0.104791	0.360694	-0.350089
252.5	0.583522	0.443632	0.509079	0.11563	-0.0759214
126.25	1.64514	1.43249	0.942535	0.445579	0.44172
63.125	1.52301	1.13862	1.39445	0.847675	1.50985
31.5625	2.16448	2.76122	3.25774	3.49339	3.54096
15.7813	3.21628	4.32064	5.59099	6.67192	6.57632
7.89063	3.93195	6.45488	9.19881	11.9802	13.1689
3.94531	4.10394	7.98012	12.7166	19.2291	23.9691
1.97266	4.14978	8.00374	15.2525	25.4103	38.7181
0.986328	3.952	8.55051	15.971	30.6162	51.3074
0.493164	4.53049	8.81834	17.2646	33.0469	59.6581
0	4.4601	8.6457	18.2342	36.1248	71.7703
