## Supplementary material for "A two-point IC_50_ method for evaluating the biochemical potency of irreversible enzyme inhibitors": Simulated data: simtr-I21-R1.csv

[I]	t=900	t=1800	t=3600	t=7200	t=14400
0.055	0.496175	0.35204	0.395568	-0.635353	0.23471
0.0275	0.706998	0.485926	-0.18538	0.422565	-0.131987
0.01375	1.04456	0.856446	0.901819	0.509208	0.461461
0.006875	1.97008	1.08636	1.44488	1.35583	1.56628
0.0034375	2.31989	3.47197	3.06001	3.20733	3.48832
0.00171875	2.25396	4.48673	6.20702	6.69135	6.58792
0.000859375	3.18851	7.1911	9.80369	11.8375	13.0864
0.000429688	3.77505	7.6645	13.2078	18.8316	23.8767
0.000214844	3.82963	8.2346	14.9988	26.4738	38.1524
0.000107422	4.46704	9.03663	16.1135	29.9515	50.9963
5.37109e-005	4.20163	8.84121	17.2712	32.58	60.2076
0	4.21366	9.91118	17.9662	35.8721	71.8189
