## Supplementary material for "A two-point IC_50_ method for evaluating the biochemical potency of irreversible enzyme inhibitors": Simulated data: simtr-I22-R1.csv

[I]	t=900	t=1800	t=3600	t=7200	t=14400
0.55	-0.800439	0.532053	0.870833	-0.0540243	0.637693
0.275	0.757793	0.0462434	-0.019715	0.682031	0.357879
0.1375	1.04489	0.606436	1.02034	0.591648	1.02334
0.06875	1.49909	2.2716	1.78684	1.71608	1.70563
0.034375	2.08404	2.80539	3.61518	3.30192	2.38226
0.0171875	3.50898	4.60503	6.64338	6.64781	6.8198
0.00859375	3.96372	6.77616	9.87053	12.3274	12.7594
0.00429688	4.12686	7.94788	13.3598	18.9745	23.9768
0.00214844	3.98001	8.36943	15.4475	25.5257	38.1735
0.00107422	4.3401	8.84324	17.0392	30.6574	51.6645
0.000537109	4.837	8.28355	17.5989	33.0395	60.7697
0	4.7357	8.69259	17.6832	36.0817	71.4599
