## Supplementary material for "A two-point IC_50_ method for evaluating the biochemical potency of irreversible enzyme inhibitors": Simulated data: simtr-I23-R1.csv

[I]	t=900	t=1800	t=3600	t=7200	t=14400
5.5	-0.0328165	0.217664	-0.26402	0.154605	0.434826
2.75	0.874968	0.428485	0.193001	0.530266	0.045426
1.375	0.0146261	0.949152	0.436146	0.766172	0.24712
0.6875	1.25277	1.28017	0.649899	1.85628	0.534067
0.34375	2.42518	2.59403	3.16805	3.03383	2.79481
0.171875	3.17065	4.48315	5.78703	6.65499	6.49082
0.0859375	3.36648	5.76274	8.925	11.6546	12.4383
0.0429688	5.06095	7.55414	12.8864	19.2534	24.284
0.0214844	4.38021	8.3855	15.7711	25.7253	38.7888
0.0107422	3.98961	8.48332	16.1455	30.7771	51.4517
0.00537109	5.10264	9.11103	17.1516	32.8097	60.6233
0	4.23005	9.22531	18.4827	36.0488	71.9537
