## Supplementary material for "A two-point IC_50_ method for evaluating the biochemical potency of irreversible enzyme inhibitors": Simulated data: simtr-I24-R1.csv

[I]	t=900	t=1800	t=3600	t=7200	t=14400
55	-0.278843	0.266065	0.0908782	-0.00202146	0.75218
27.5	0.166816	0.651297	-0.0147014	-0.126665	-0.195672
13.75	0.59743	0.68855	0.315746	1.06727	-0.126623
6.875	0.97769	2.07718	1.07667	1.25989	2.07935
3.4375	2.49029	2.77719	2.84183	3.12115	2.4571
1.71875	2.57864	4.77861	6.89096	6.11292	6.28843
0.859375	3.382	6.61928	9.43777	12.1002	12.2918
0.429688	4.574	7.1002	12.5933	19.6414	24.4086
0.214844	5.04722	8.00252	14.7752	25.6103	38.5896
0.107422	4.2143	9.02066	16.5674	30.4721	51.3735
0.0537109	4.15518	9.02245	15.8186	32.8782	60.5779
0	4.25067	9.16469	18.4901	35.6427	71.0573
