## Supplementary material for "A two-point IC_50_ method for evaluating the biochemical potency of irreversible enzyme inhibitors": Simulated data: simtr-I25-R1.csv

[I]	t=900	t=1800	t=3600	t=7200	t=14400
0.01	0.348787	-0.305881	0.0483168	0.423475	-0.201268
0.005	0.976698	0.218285	0.332088	0.529295	0.498753
0.0025	0.882119	0.133861	0.43316	0.645512	0.224373
0.00125	1.56664	1.04103	1.78866	1.45449	1.89137
0.000625	2.41853	2.91373	3.45789	3.68547	3.69977
0.0003125	2.64365	4.58059	6.06133	6.42325	6.69404
0.00015625	3.92135	6.37751	9.72575	11.9686	12.5066
7.8125e-005	3.86062	6.78154	12.9983	19.3794	24.5348
3.90625e-005	3.52756	8.22021	15.0903	25.3959	38.5034
1.95313e-005	4.28694	9.01304	15.9766	30.2856	51.5843
9.76563e-006	4.33679	9.31867	17.3196	32.5451	61.2955
0	4.16907	9.24691	18.1186	35.5539	71.7588
