## Supplementary material for "A two-point IC_50_ method for evaluating the biochemical potency of irreversible enzyme inhibitors": Simulated data: simtr-I26-R1.csv

[I]	t=900	t=1800	t=3600	t=7200	t=14400
0.1	0.192367	0.53109	-0.0620486	0.150479	0.291079
0.05	0.177871	-0.194176	0.598382	0.540021	-0.142362
0.025	0.312609	1.59709	0.74259	0.927717	0.128569
0.0125	1.8551	1.69642	1.39785	1.76988	2.04035
0.00625	2.70049	2.42995	3.48513	3.17177	3.44275
0.003125	3.09471	4.40575	5.73964	5.12157	6.22942
0.0015625	3.83906	6.57442	9.99266	11.7284	13.04
0.00078125	4.5388	7.05235	12.5273	19.376	23.8418
0.000390625	3.45049	8.18623	15.0465	25.6226	38.9393
0.000195313	4.68897	8.80049	16.4343	30.6678	51.3481
9.76563e-005	3.87989	7.9377	17.1544	33.2133	60.8231
0	4.83263	9.26013	18.0798	36.0743	72.2724
