## Supplementary material for "A two-point IC_50_ method for evaluating the biochemical potency of irreversible enzyme inhibitors": Simulated data: simtr-I27-R1.csv

[I]	t=900	t=1800	t=3600	t=7200	t=14400
1	-0.351684	-0.190702	-0.194734	-0.093528	0.567134
0.5	0.341192	0.542322	0.253117	-0.106026	0.734091
0.25	1.09204	0.807317	1.05449	-0.126331	1.05132
0.125	1.01664	1.4706	1.81064	2.16009	1.74321
0.0625	2.86843	2.62219	2.49086	4.19088	3.19444
0.03125	2.45504	5.64696	6.29415	6.54766	6.71525
0.015625	3.89128	6.54806	9.18603	11.6694	12.9335
0.0078125	4.25892	7.99971	12.5758	18.5798	23.7183
0.00390625	4.327	8.10903	14.7214	25.9422	38.6657
0.00195313	4.78929	9.1574	16.5833	30.1282	51.2352
0.000976563	4.76732	8.42884	17.0485	31.8707	60.0089
0	4.69644	9.03442	18.3618	36.3676	72.108
