## Supplementary material for "A two-point IC_50_ method for evaluating the biochemical potency of irreversible enzyme inhibitors": Simulated data: simtr-I28-R1.csv

[I]	t=900	t=1800	t=3600	t=7200	t=14400
10	-0.14908	0.263316	0.972518	0.207927	-0.054872
5	0.615376	0.0114294	1.03336	0.173357	0.965018
2.5	0.681913	1.23587	1.12757	0.984576	0.395549
1.25	1.28779	1.36575	1.74257	1.61064	1.13719
0.625	2.23049	2.80496	2.79916	2.90027	3.12166
0.3125	2.59983	4.20314	6.16314	6.2561	6.69062
0.15625	3.86412	6.23063	9.69528	12.4942	12.7408
0.078125	4.068	7.43975	13.01	19.8938	24.1218
0.0390625	4.78443	8.40388	14.7839	25.6581	38.2295
0.0195313	4.5369	9.10323	16.7056	29.9598	51.973
0.00976563	4.93154	8.76263	16.7048	32.7053	60.0874
0	4.78047	9.22806	18.4098	35.6459	71.8102
