## Supplementary material for "A two-point IC_50_ method for evaluating the biochemical potency of irreversible enzyme inhibitors": Simulated data: simtr-I29-R1.csv

[I]	t=900	t=1800	t=3600	t=7200	t=14400
0.0055	0.0902231	0.397561	0.64637	0.739793	0.798789
0.00275	1.01238	0.655658	0.262964	0.0917313	0.214355
0.001375	0.576498	0.901927	0.816972	0.429034	1.24048
0.0006875	1.72118	1.75214	2.07223	1.15986	1.52068
0.00034375	2.96385	2.99739	3.59249	3.87696	3.11688
0.000171875	3.48684	5.51388	5.89316	6.42489	6.55108
8.59375e-005	3.26786	5.83678	9.74241	11.8866	12.2513
4.29688e-005	4.00248	8.29409	12.5934	19.3888	24.1432
2.14844e-005	4.00516	8.19382	15.0189	26.2788	39.2255
1.07422e-005	4.62069	8.59135	15.7865	30.6121	52.0639
5.37109e-006	4.02319	8.55148	16.853	33.1454	60.939
0	4.63224	8.9789	17.5823	35.378	71.8461
