## Supplementary material for "A two-point IC_50_ method for evaluating the biochemical potency of irreversible enzyme inhibitors": Simulated data: simtr-I30-R1.csv

[I]	t=900	t=1800	t=3600	t=7200	t=14400
0.055	0.0720105	-0.0445938	0.595178	0.510395	0.398001
0.0275	0.662714	0.799641	-0.502064	0.754653	0.58182
0.01375	1.11167	0.816818	0.459167	1.04463	0.906916
0.006875	1.56981	1.64747	2.03836	2.29411	1.43894
0.0034375	2.34569	2.77019	2.83211	3.55097	2.64877
0.00171875	3.63904	5.14022	6.09677	6.24909	6.85719
0.000859375	3.21629	6.50406	10.2386	11.7346	13.0257
0.000429688	4.08262	7.4908	13.4568	19.0027	24.1216
0.000214844	3.96611	8.53209	14.9653	26.5584	38.0935
0.000107422	4.28063	8.17115	16.2038	30.0759	51.2497
5.37109e-005	4.4504	9.11966	16.3788	32.744	60.9988
0	3.49409	9.02305	17.8051	35.6632	71.8474
