## Supplementary material for "A two-point IC_50_ method for evaluating the biochemical potency of irreversible enzyme inhibitors": Simulated data: simtr-I31-R1.csv

[I]	t=900	t=1800	t=3600	t=7200	t=14400
0.55	-0.263831	0.0977263	0.139981	0.0221674	-0.138646
0.275	0.358938	-0.236158	0.305669	0.27062	0.471209
0.1375	0.13012	0.785179	0.711307	0.64397	0.91538
0.06875	1.59374	1.81785	1.2419	1.34659	1.4057
0.034375	2.80888	2.95546	2.88524	3.29	3.48811
0.0171875	3.65305	4.35587	6.50908	6.40963	6.16497
0.00859375	3.93128	6.55774	9.92006	12.1703	12.9853
0.00429688	3.87003	7.01444	12.9253	19.6724	24.6161
0.00214844	3.53035	8.44573	14.9115	25.6548	38.6399
0.00107422	4.91657	8.41462	15.5375	30.8441	51.8035
0.000537109	4.70651	8.95596	17.2858	33.4224	61.0892
0	4.26168	9.19677	17.9077	35.7127	72.1983
