## Supplementary material for "A two-point IC_50_ method for evaluating the biochemical potency of irreversible enzyme inhibitors": Simulated data: simtr-I32-R1.csv

[I]	t=900	t=1800	t=3600	t=7200	t=14400
5.5	0.273443	0.52183	0.661976	0.129963	0.0336385
2.75	0.899485	0.957511	-0.00121466	0.348332	0.238592
1.375	0.506208	0.521544	1.10369	1.20463	0.875239
0.6875	0.778141	1.44861	1.31279	2.02393	1.63392
0.34375	2.09859	3.26832	3.19368	3.07556	3.65432
0.171875	3.41639	4.13753	5.2743	5.84267	6.52732
0.0859375	3.69906	6.28347	9.36352	11.8059	12.7488
0.0429688	3.95792	7.78225	12.3591	18.6425	24.328
0.0214844	3.79229	7.46401	14.932	26.0053	38.7823
0.0107422	4.49858	7.7083	16.6045	30.0896	51.83
0.00537109	4.51477	8.8402	17.3592	33.2526	60.6937
0	4.15961	9.10205	18.2681	35.8635	72.2447
