## Supplementary material for "A two-point IC_50_ method for evaluating the biochemical potency of irreversible enzyme inhibitors": Simulated data: simtr-I33-R1.csv

[I]	t=900	t=1800	t=3600	t=7200	t=14400
0.5005	1.24935	1.55513	1.75219	2.0926	1.65398
0.25025	1.47112	2.17491	3.11682	4.00318	4.48818
0.125125	2.25631	3.32671	5.48089	7.47342	7.94884
0.0625625	3.16294	5.75887	9.11675	13.0111	15.4407
0.0312812	3.06446	6.43735	12.4017	18.8708	27.4921
0.0156406	4.14152	8.48566	15.2229	26.0519	41.5771
0.00782031	4.81123	7.96403	16.0697	29.8047	52.8416
0.00391016	3.88017	8.89874	17.1175	33.1574	62.3492
0.00195508	4.58734	8.51251	17.0935	34.524	66.669
0.000977539	4.53107	8.8024	17.4253	35.0301	69.7987
0.00048877	3.88706	9.0838	18.2218	35.8513	70.115
0	4.24589	8.80354	18.8901	35.44	71.6879
