## Supplementary material for "A two-point IC_50_ method for evaluating the biochemical potency of irreversible enzyme inhibitors": Simulated data: simtr-I34-R1.csv

[I]	t=900	t=1800	t=3600	t=7200	t=14400
5.005	0.769635	1.00111	1.61331	1.68581	1.6652
2.5025	1.65155	2.4985	4.16848	3.94782	3.20898
1.25125	2.86067	3.6602	6.39425	7.81788	7.41564
0.625625	2.97182	5.77421	9.65474	12.9206	15.3715
0.312812	3.54561	7.25508	12.043	19.4792	27.5974
0.156406	3.8189	7.84188	14.0417	25.9498	40.8109
0.0782031	4.40384	8.88213	16.8584	29.8918	53.1699
0.0391016	4.06679	9.07486	16.9005	33.5576	62.3453
0.0195508	4.53048	9.60088	17.5149	34.0551	65.7961
0.00977539	4.81515	8.65734	17.2989	34.7605	68.7706
0.0048877	4.75235	8.96874	17.7448	35.7072	70.3785
0	4.49513	8.98207	17.7933	36.5746	71.5949
