## Supplementary material for "A two-point IC_50_ method for evaluating the biochemical potency of irreversible enzyme inhibitors": Simulated data: simtr-I35-R1.csv

[I]	t=900	t=1800	t=3600	t=7200	t=14400
50.05	1.02695	1.26864	1.5507	2.2252	2.17979
25.025	1.66869	2.17769	3.5713	3.64097	4.15765
12.5125	2.88067	3.76102	6.06588	7.37443	8.06655
6.25625	2.58671	5.52839	9.14844	13.4209	15.9637
3.12812	3.83293	6.68698	12.3843	20.5261	27.3195
1.56406	3.90034	8.28887	14.0109	26.0509	42.1207
0.782031	4.3077	8.06761	16.1339	29.8617	52.966
0.391016	4.79003	8.54982	17.0361	32.1303	61.4654
0.195508	4.72379	8.50313	17.1628	34.7388	67.1638
0.0977539	4.7743	8.53936	17.8283	34.9284	69.1677
0.048877	4.2015	9.05199	18.0865	35.4373	70.7593
0	4.73476	9.09657	18.1998	35.9477	71.9988
