## Supplementary material for "A two-point IC_50_ method for evaluating the biochemical potency of irreversible enzyme inhibitors": Simulated data: simtr-I36-R1.csv

[I]	t=900	t=1800	t=3600	t=7200	t=14400
500.5	0.500764	1.21396	1.9662	2.22249	1.4599
250.25	1.56454	2.32818	3.57117	4.23369	4.12882
125.125	2.18154	4.23968	6.64758	7.62947	8.05683
62.5625	3.25626	5.58904	9.1661	13.1079	14.9593
31.2813	3.1923	6.82594	12.6828	20.0544	26.3885
15.6406	3.67803	8.00921	14.898	26.1377	41.6795
7.82031	4.03539	8.40579	16.6869	30.7783	53.3124
3.91016	4.43673	8.79789	17.5545	32.7162	61.2356
1.95508	4.69978	8.63355	17.2494	34.8364	65.8937
0.977539	4.18936	9.25885	17.9249	35.3572	68.8954
0.48877	4.57944	9.0687	17.4883	36.151	70.6523
0	4.33881	8.9258	18.0063	35.8809	72.2794
