## Supplementary material for "A two-point IC_50_ method for evaluating the biochemical potency of irreversible enzyme inhibitors": Simulated data: simtr-I37-R1.csv

[I]	t=900	t=1800	t=3600	t=7200	t=14400
0.0505	1.27107	1.84155	1.99477	1.79129	1.86193
0.02525	2.06658	3.32775	3.43581	3.8527	3.71282
0.012625	2.47401	4.12527	6.333	7.60958	7.96965
0.0063125	3.24095	5.61445	9.15984	12.1703	15.3267
0.00315625	3.62873	7.35079	12.4937	20.7198	27.2999
0.00157813	3.50403	8.40755	15.0318	25.9805	41.585
0.000789063	4.42083	8.37326	16.2984	30.2504	54.1636
0.000394531	5.20977	8.1016	17.1181	32.5864	61.7521
0.000197266	3.72915	8.65228	17.8136	34.7264	66.8275
9.86328e-005	4.61369	8.75058	18.0598	34.6112	68.6593
4.93164e-005	4.63791	9.00534	17.3325	35.101	70.6729
0	4.62068	9.47116	18.0747	36.0658	71.455
