## Supplementary material for "A two-point IC_50_ method for evaluating the biochemical potency of irreversible enzyme inhibitors": Simulated data: simtr-I38-R1.csv

[I]	t=900	t=1800	t=3600	t=7200	t=14400
0.505	1.02696	1.65319	1.27859	1.65936	1.72001
0.2525	1.3732	2.79628	3.45105	3.47873	3.60772
0.12625	2.30391	3.70611	6.54331	7.42067	8.02366
0.063125	2.8861	6.34303	9.15558	13.1046	15.2674
0.0315625	3.89278	6.86669	12.0297	19.8053	27.9031
0.0157813	3.22994	7.67602	14.4464	26.2671	41.733
0.00789063	4.09411	8.12914	16.4611	30.2898	53.9413
0.00394531	3.97936	8.96175	17.2921	33.2018	61.8427
0.00197266	3.76141	8.67986	18.0204	34.0577	66.3457
0.000986328	4.5367	9.00457	17.5093	35.2427	69.1593
0.000493164	4.373	8.80924	17.658	34.5944	70.7011
0	4.1741	9.73057	18.9158	36.2477	71.6225
