## Supplementary material for "A two-point IC_50_ method for evaluating the biochemical potency of irreversible enzyme inhibitors": Simulated data: simtr-I39-R1.csv

[I]	t=900	t=1800	t=3600	t=7200	t=14400
5.05	1.02696	1.65319	1.27859	1.65935	1.72001
2.525	1.3732	2.79628	3.45105	3.47872	3.6077
1.2625	2.30391	3.70611	6.54329	7.42064	8.02362
0.63125	2.8861	6.34302	9.15555	13.1045	15.2673
0.315625	3.89278	6.86668	12.0297	19.8052	27.9028
0.157812	3.22994	7.67602	14.4464	26.267	41.7328
0.0789062	4.09411	8.12913	16.4611	30.2897	53.941
0.0394531	3.97936	8.96174	17.2921	33.2018	61.8425
0.0197266	3.76141	8.67986	18.0204	34.0577	66.3456
0.00986328	4.5367	9.00457	17.5093	35.2427	69.1592
0.00493164	4.373	8.80924	17.658	34.5944	70.701
0	4.1741	9.73057	18.9158	36.2477	71.6225
