## Supplementary material for "A two-point IC_50_ method for evaluating the biochemical potency of irreversible enzyme inhibitors": Simulated data: simtr-I40-R1.csv

[I]	t=900	t=1800	t=3600	t=7200	t=14400
50.5	0.991822	1.24888	2.23618	1.45409	1.38893
25.25	1.72542	2.66226	3.29677	4.51189	4.26934
12.625	2.93592	3.93956	5.96937	7.50511	8.0518
6.3125	3.18366	5.89657	8.79732	13.2024	15.9531
3.15625	3.80907	7.00851	11.7429	20.1672	27.2539
1.57813	3.72798	7.53297	14.267	25.9906	41.5349
0.789063	3.94551	8.52928	15.6521	30.6331	53.6142
0.394531	4.56305	8.00324	17.1615	33.4766	61.2713
0.197266	4.2764	8.84664	17.3882	35.1006	66.2673
0.0986328	4.57888	8.89429	17.3043	34.8004	69.6723
0.0493164	3.85976	9.32951	18.4072	35.3837	70.7848
0	3.85005	8.90402	17.9763	35.898	72.5919
