## Supplementary material for "A two-point IC_50_ method for evaluating the biochemical potency of irreversible enzyme inhibitors": Simulated data: simtr-I41-R1.csv

[I]	t=900	t=1800	t=3600	t=7200	t=14400
0.0055	1.23287	1.09046	2.31649	1.76418	2.53255
0.00275	1.81684	2.98597	3.15679	3.67024	3.94541
0.001375	2.66782	3.6685	6.20885	7.39335	8.41931
0.0006875	3.04816	6.11552	9.36048	12.6796	14.9577
0.00034375	4.0696	6.73776	12.5179	20.5006	27.9177
0.000171875	3.80164	7.5143	15.4532	26.1293	40.89
8.59375e-005	4.66002	8.69368	16.2969	30.3332	53.7474
4.29688e-005	4.55227	8.28656	17.0731	32.8636	61.0658
2.14844e-005	4.56013	8.73339	17.6498	34.6101	66.586
1.07422e-005	3.91059	9.1209	18.2556	35.7313	68.9524
5.37109e-006	5.22698	8.65634	17.76	35.9601	70.212
0	4.82789	9.51943	18.0887	36.2609	71.8827
