## Supplementary material for "A two-point IC_50_ method for evaluating the biochemical potency of irreversible enzyme inhibitors": Simulated data: simtr-I42-R1.csv

[I]	t=900	t=1800	t=3600	t=7200	t=14400
0.055	0.637386	2.23579	2.052	1.71387	1.91721
0.0275	1.41856	2.58469	3.11946	3.96079	4.24009
0.01375	2.43501	4.12974	6.59425	7.59228	7.29558
0.006875	3.29213	5.5725	9.36775	12.9943	15.3141
0.0034375	3.0266	6.78082	12.7003	20.1606	27.8773
0.00171875	3.58582	7.45666	15.0396	26.3574	41.5085
0.000859375	4.36369	8.9681	16.4377	30.2573	53.6316
0.000429688	5.0414	8.86266	17.387	32.6301	61.1138
0.000214844	4.52118	8.61309	17.5624	34.7312	66.4263
0.000107422	4.63825	8.92984	17.231	35.6902	69.1494
5.37109e-005	4.86012	9.44995	17.9262	35.336	70.5625
0	4.81351	8.89644	17.5828	36.0781	72.5177
