## Supplementary material for "A two-point IC_50_ method for evaluating the biochemical potency of irreversible enzyme inhibitors": Simulated data: simtr-I43-R1.csv

[I]	t=900	t=1800	t=3600	t=7200	t=14400
0.55	0.688036	1.64909	1.69431	1.70026	1.54879
0.275	1.6863	2.40615	3.40373	3.97277	4.33601
0.1375	2.84136	3.95622	5.70349	6.85055	7.93177
0.06875	2.75052	5.29203	8.7069	13.0128	15.098
0.034375	3.83392	6.66632	12.6791	20.4602	28.521
0.0171875	3.55713	7.90427	14.8698	25.8879	41.6656
0.00859375	4.2344	8.13261	16.6896	31.0456	53.0656
0.00429688	4.65649	9.02043	17.2776	32.8339	62.1468
0.00214844	4.40949	8.03909	16.9405	34.3045	67.1882
0.00107422	4.88594	8.4775	17.7346	35.1242	68.872
0.000537109	4.26745	8.86375	18.3182	36.1484	70.3794
0	4.01045	8.77586	18.015	34.8026	71.7662
