## Supplementary material for "A two-point IC_50_ method for evaluating the biochemical potency of irreversible enzyme inhibitors": Simulated data: simtr-I44-R1.csv

[I]	t=900	t=1800	t=3600	t=7200	t=14400
5.5	1.23228	1.54847	1.49794	1.52692	2.70374
2.75	1.21523	2.83484	3.88053	4.04414	4.05673
1.375	2.62748	4.07226	5.81718	7.71861	7.757
0.6875	3.35778	5.48367	10.1876	12.9726	15.9847
0.34375	3.45964	6.86625	12.2445	20.285	27.2283
0.171875	4.18085	7.30549	15.0719	26.7162	41.0246
0.0859375	4.3167	8.80909	16.5517	30.6399	53.8816
0.0429688	4.09433	8.70471	17.3119	32.9197	62.2527
0.0214844	4.77326	9.00927	17.3026	34.9652	66.9123
0.0107422	5.00475	8.56281	18.461	34.9351	68.6655
0.00537109	4.65007	10.0136	18.4074	36.092	70.3507
0	4.75332	9.11489	17.3951	35.7482	71.6359
