## Supplementary material for "A two-point IC_50_ method for evaluating the biochemical potency of irreversible enzyme inhibitors": Simulated data: simtr-I45-R1.csv

[I]	t=900	t=1800	t=3600	t=7200	t=14400
0.001	0.524191	1.6446	1.5712	2.10453	1.9907
0.0005	2.27477	2.89564	3.71256	4.04365	3.83863
0.00025	2.68852	4.70081	5.97957	7.70393	8.04082
0.000125	3.12195	6.3899	10.1624	13.7292	15.5601
6.25e-005	3.9206	7.42191	13.8855	21.0281	28.0669
3.125e-005	3.97716	7.92781	15.0506	27.4208	42.3701
1.5625e-005	4.16459	8.94966	16.1696	30.951	54.09
7.8125e-006	4.56458	8.59589	17.3559	32.5896	62.9331
3.90625e-006	4.81957	8.80156	17.623	34.1132	67.1602
1.95313e-006	4.21827	9.52841	18.0499	35.6643	69.202
9.76563e-007	4.13441	8.06762	17.8839	35.6097	71.008
0	4.11622	8.59985	18.3978	35.8386	71.6322
