## Supplementary material for "A two-point IC_50_ method for evaluating the biochemical potency of irreversible enzyme inhibitors": Simulated data: simtr-I46-R1.csv

[I]	t=900	t=1800	t=3600	t=7200	t=14400
0.01	1.60225	2.05518	1.88344	1.77087	2.5152
0.005	1.46432	3.23735	3.46252	3.97721	4.36551
0.0025	3.20077	4.61796	6.39125	7.78104	8.06625
0.00125	3.72468	7.10421	9.90445	14.3397	15.5404
0.000625	3.12201	7.78321	12.4048	20.4149	28.0239
0.0003125	4.19431	8.29009	15.7439	26.7975	43.1527
0.00015625	4.3784	8.96157	16.8478	30.7489	53.929
7.8125e-005	4.81951	9.29071	17.0363	34.4386	62.397
3.90625e-005	4.12397	8.16176	17.329	34.3976	66.686
1.95313e-005	4.63484	8.82441	18.026	34.9964	69.5561
9.76563e-006	4.98328	9.79827	18.8591	35.1673	70.7025
0	4.05108	9.05317	18.1138	36.0694	72.0895
