## Supplementary material for "A two-point IC_50_ method for evaluating the biochemical potency of irreversible enzyme inhibitors": Simulated data: simtr-I47-R1.csv

[I]	t=900	t=1800	t=3600	t=7200	t=14400
0.1	2.28879	1.30274	1.92749	1.99035	1.31371
0.05	1.85937	3.17904	3.27832	3.68978	4.3493
0.025	2.75714	4.43486	7.04267	7.92009	7.9486
0.0125	3.94903	6.64909	9.86085	12.9529	15.0473
0.00625	4.87268	6.94161	12.6758	21.098	28.2214
0.003125	4.22016	8.28915	14.8363	26.8765	42.0542
0.0015625	4.43249	8.89566	16.3574	30.4768	53.6944
0.00078125	4.95317	8.10211	17.3579	32.6934	62.0906
0.000390625	4.93265	8.5335	17.301	34.6898	66.7859
0.000195313	4.787	9.11103	18.2565	35.6796	69.045
9.76563e-005	4.29776	8.78353	17.8802	36.1118	70.6681
0	4.44203	9.2273	18.2354	35.44	72.2369
