## Supplementary material for "A two-point IC_50_ method for evaluating the biochemical potency of irreversible enzyme inhibitors": Simulated data: simtr-I48-R1.csv

[I]	t=900	t=1800	t=3600	t=7200	t=14400
1	1.77691	1.4299	2.07121	2.24398	2.21874
0.5	1.88056	2.72851	3.45373	3.80713	4.30285
0.25	3.4529	5.79329	6.3315	7.17355	7.51338
0.125	3.34141	6.04746	9.81081	14.1634	15.842
0.0625	3.57391	7.21281	12.9974	20.9143	28.4478
0.03125	4.57321	7.8754	15.2857	27.2861	42.1206
0.015625	4.59698	8.50824	16.3653	30.8767	54.6337
0.0078125	3.99102	8.28145	17.253	33.5649	61.8125
0.00390625	4.03389	9.05916	17.9117	35.5785	66.4584
0.00195313	4.43506	8.59281	17.7136	34.8905	70.2234
0.000976563	4.61712	8.63337	18.6634	35.1735	70.0623
0	4.86579	8.97838	17.47	36.3503	72.0134
