## Supplementary material for "A two-point IC_50_ method for evaluating the biochemical potency of irreversible enzyme inhibitors": Simulated data: simtr-I49-R1.csv

[I]	t=900	t=1800	t=3600	t=7200	t=14400
0.50005	1.41583	2.24593	4.66582	8.6416	13.2047
0.250025	1.78918	3.68302	7.31261	13.247	22.0095
0.125013	3.06049	5.81658	10.6059	19.274	33.7127
0.0625062	3.8386	6.52886	13.3697	25.1792	46.6001
0.0312531	3.88254	7.79881	15.7562	29.6004	56.3757
0.0156266	4.59054	8.37915	16.9373	32.3106	63.7076
0.00781328	4.33057	8.55085	16.917	34.1091	67.5648
0.00390664	4.72725	8.93289	17.3137	34.3307	69.2042
0.00195332	4.82868	8.67082	17.6369	35.6524	70.781
0.00097666	5.33991	9.06215	17.4851	35.4309	71.4791
0.00048833	3.75187	8.9651	17.7896	36.4311	71.604
0	4.15625	9.37069	17.5986	35.7885	71.9462
