## Supplementary material for "A two-point IC_50_ method for evaluating the biochemical potency of irreversible enzyme inhibitors": Simulated data: simtr-I50-R1.csv

[I]	t=900	t=1800	t=3600	t=7200	t=14400
5.0005	0.629032	2.30144	4.33104	7.86573	13.0163
2.50025	2.03148	3.06123	7.12586	13.0553	22.2159
1.25012	2.52205	5.15659	10.3058	19.0534	33.9709
0.625062	3.88476	7.29387	12.7916	25.5338	46.1898
0.312531	4.21735	7.39473	16.3303	29.7173	57.2831
0.156266	4.53963	7.04084	16.5641	31.8241	63.0811
0.0781328	4.66031	8.78451	17.1333	34.199	67.3394
0.0390664	4.66317	9.22237	17.0109	35.4971	69.6022
0.0195332	4.55086	8.44722	17.8564	35.3407	70.8895
0.0097666	4.63117	7.93495	17.931	36.1879	71.402
0.0048833	4.85264	8.93346	18.641	35.8478	72.0226
0	4.86188	8.317	17.872	36.5736	72.1409
