## Supplementary material for "A two-point IC_50_ method for evaluating the biochemical potency of irreversible enzyme inhibitors": Simulated data: simtr-I51-R1.csv

[I]	t=900	t=1800	t=3600	t=7200	t=14400
50.005	1.32472	2.90144	4.46273	7.87244	13.2926
25.0025	2.82975	3.28405	8.02773	13.319	22.0035
12.5013	2.71501	5.1717	10.273	19.4534	33.7687
6.25063	3.43464	7.03222	12.7672	24.8215	46.253
3.12531	4.48976	7.7553	14.9594	29.5682	56.3802
1.56266	3.81032	8.05662	16.8841	32.7622	63.3027
0.781328	4.61789	8.73973	16.6853	33.5673	67.9768
0.390664	4.80608	8.80971	16.8038	34.9411	69.5991
0.195332	3.48589	9.38191	17.6988	35.5607	70.5399
0.097666	3.76555	9.23127	18.0027	35.8449	71.7803
0.048833	4.50521	8.72825	17.5495	35.5958	71.5086
0	4.92226	8.56878	18.2571	35.4712	72.6985
