## Supplementary material for "A two-point IC_50_ method for evaluating the biochemical potency of irreversible enzyme inhibitors": Simulated data: simtr-I52-R1.csv

[I]	t=900	t=1800	t=3600	t=7200	t=14400
500.05	1.12981	2.4373	4.4572	8.46917	12.9736
250.025	1.92363	3.74379	7.70151	13.1078	21.0214
125.013	3.32774	5.19845	10.0285	19.0678	33.8045
62.5063	3.34245	7.15054	13.4957	24.7539	46.2832
31.2531	4.00415	7.43268	15.2936	29.6006	56.9295
15.6266	3.69156	8.27367	16.3536	32.8448	62.3041
7.81328	3.99923	8.31389	16.9	34.286	67.2988
3.90664	4.89197	9.11423	17.2094	34.6642	69.761
1.95332	4.42684	8.92355	17.8916	35.2769	70.863
0.97666	4.45524	8.96382	17.4495	35.8065	71.7907
0.48833	3.91528	8.84165	17.7035	35.9221	71.2665
0	4.24127	8.59201	17.855	36.3124	71.9691
