## Supplementary material for "A two-point IC_50_ method for evaluating the biochemical potency of irreversible enzyme inhibitors": Simulated data: simtr-I53-R1.csv

[I]	t=900	t=1800	t=3600	t=7200	t=14400
0.05005	1.53003	2.78282	4.56338	7.70201	13.2279
0.025025	1.55649	3.65295	7.04352	12.9196	21.859
0.0125125	3.20389	5.13632	10.0714	19.6492	34.2822
0.00625625	3.31332	5.84197	13.0668	25.6636	46.6739
0.00312812	4.15352	7.48443	14.686	29.9163	56.0567
0.00156406	4.30415	8.16413	16.7377	32.2339	63.2685
0.000782031	4.2409	8.11624	16.9564	33.2423	67.0146
0.000391016	4.36773	8.45629	16.7815	35.2944	69.3727
0.000195508	3.35385	9.11435	16.8871	35.4943	71.5961
9.77539e-005	4.57163	9.30042	18.3483	36.1915	71.5394
4.8877e-005	4.9251	8.48127	17.8405	35.6298	72.4237
0	5.36358	9.20524	17.5264	36.1398	72.0915
