## Supplementary material for "A two-point IC_50_ method for evaluating the biochemical potency of irreversible enzyme inhibitors": Simulated data: simtr-I54-R1.csv

[I]	t=900	t=1800	t=3600	t=7200	t=14400
0.5005	1.72854	3.41202	4.40735	7.90143	12.0345
0.25025	1.60514	3.45393	7.32656	13.1953	22.1775
0.125125	2.29448	5.68012	10.3095	19.8489	33.7892
0.0625625	3.2116	7.11537	12.7831	26.217	45.5365
0.0312812	4.02331	7.10224	14.9505	30.2711	56.8197
0.0156406	4.70037	8.1853	16.7392	32.3816	63.7073
0.00782031	4.3308	7.28874	17.7033	34.3453	67.31
0.00391016	4.28637	8.88263	16.7583	34.7287	68.6892
0.00195508	4.23298	8.9762	18.1733	35.556	70.6353
0.000977539	4.79743	8.85782	18.3804	35.1373	70.9768
0.00048877	4.96667	9.45626	17.787	36.0895	71.7768
0	4.46275	9.14774	17.3109	36.2601	71.9327
