## Supplementary material for "A two-point IC_50_ method for evaluating the biochemical potency of irreversible enzyme inhibitors": Simulated data: simtr-I55-R1.csv

[I]	t=900	t=1800	t=3600	t=7200	t=14400
5.005	1.73522	2.13078	4.28734	7.42298	13.0533
2.5025	1.30596	4.19249	7.30333	12.4891	22.3459
1.25125	2.71215	5.02603	10.1225	19.2536	33.835
0.625625	3.40179	6.2744	13.3968	25.2618	46.278
0.312812	3.78587	7.77391	15.5916	29.8814	55.9999
0.156406	4.62762	8.32972	16.8235	32.8731	63.6576
0.0782031	4.22402	9.30734	17.0216	33.7622	67.4616
0.0391016	4.35868	8.4089	18.0672	35.3624	69.6286
0.0195508	4.56878	8.53236	17.1088	35.6345	70.8339
0.00977539	4.40314	8.86288	17.5343	35.3113	71.1983
0.0048877	4.79713	9.27717	17.8025	35.044	71.816
0	4.87084	8.95867	18.2423	36.1189	71.4864
