## Supplementary material for "A two-point IC_50_ method for evaluating the biochemical potency of irreversible enzyme inhibitors": Simulated data: simtr-I56-R1.csv

[I]	t=900	t=1800	t=3600	t=7200	t=14400
50.05	1.47081	2.93084	3.36743	7.67421	12.6502
25.025	1.95649	3.40864	6.74927	12.5649	22.3551
12.5125	2.66517	5.26854	10.4136	19.1059	33.523
6.25625	3.38637	6.73342	13.162	25.3708	46.7343
3.12812	4.2677	8.22888	15.2153	29.8484	56.4937
1.56406	4.70867	8.24403	16.2036	32.2644	63.7763
0.782031	4.78401	8.91474	17.1271	33.8487	66.6869
0.391016	4.43713	8.64749	17.3678	35.3675	69.4821
0.195508	4.78985	8.46101	17.6177	35.2118	70.6273
0.0977539	4.4167	9.60413	17.9711	36.1717	71.1619
0.048877	4.77551	9.04062	17.8908	36.164	71.6351
0	4.53441	9.07331	18.2017	36.7955	71.9327
