## Supplementary material for "A two-point IC_50_ method for evaluating the biochemical potency of irreversible enzyme inhibitors": Simulated data: simtr-I57-R1.csv

[I]	t=900	t=1800	t=3600	t=7200	t=14400
0.00505	1.67821	2.65112	4.66161	7.75262	12.9066
0.002525	1.96575	3.291	7.35951	13.7993	22.4226
0.0012625	3.09428	5.23883	10.5645	20.1253	33.8147
0.00063125	3.88293	6.21388	12.6361	25.0659	46.4079
0.000315625	3.66289	7.67527	15.0988	29.853	57.1012
0.000157813	4.47284	8.05023	16.5451	32.2901	63.3661
7.89063e-005	4.33084	8.93341	16.8724	34.4071	67.074
3.94531e-005	3.89177	9.44645	17.7772	34.9222	69.1464
1.97266e-005	4.31769	8.08895	17.8226	35.7981	71.2608
9.86328e-006	4.02146	9.14444	17.6264	36.0499	71.4839
4.93164e-006	4.55184	9.1859	18.6562	35.4804	71.2705
0	4.29917	9.1715	18.4842	35.7427	72.2424
