## Supplementary material for "A two-point IC_50_ method for evaluating the biochemical potency of irreversible enzyme inhibitors": Simulated data: simtr-I58-R1.csv

[I]	t=900	t=1800	t=3600	t=7200	t=14400
0.0505	1.14949	2.4981	5.05574	8.28652	12.6967
0.02525	2.21617	3.06016	7.62722	13.1285	22.1058
0.012625	2.84724	5.57149	10.1334	19.9515	34.4424
0.0063125	3.58685	6.95617	12.6485	25.43	46.1677
0.00315625	3.85674	7.69866	15.3746	29.8494	56.9802
0.00157813	3.62125	8.16465	16.1579	33.0612	63.5005
0.000789063	3.66666	8.21631	17.2253	33.6465	67.7311
0.000394531	5.23294	8.20001	17.5825	35.3054	69.6738
0.000197266	4.70678	9.08754	17.5688	36.0014	70.5007
9.86328e-005	4.89484	8.47855	18.0508	35.8321	71.3123
4.93164e-005	4.0964	8.77501	17.8026	36.3416	72.0238
0	4.26793	8.55635	18.0025	35.1933	71.5679
