## Supplementary material for "A two-point IC_50_ method for evaluating the biochemical potency of irreversible enzyme inhibitors": Simulated data: simtr-I59-R1.csv

[I]	t=900	t=1800	t=3600	t=7200	t=14400
0.505	1.353	2.15988	4.62056	8.28802	12.9851
0.2525	2.24531	3.61478	7.77992	13.589	21.5424
0.12625	3.00541	5.86245	10.6203	19.1443	34.5333
0.063125	3.10732	6.98187	13.373	25.2936	46.7043
0.0315625	3.73108	8.0256	15.3565	29.2962	56.6105
0.0157813	4.20588	7.93563	16.1925	32.465	63.3161
0.00789063	4.58303	7.94854	16.827	34.3619	67.857
0.00394531	4.35605	8.95521	17.7607	34.6655	69.5903
0.00197266	3.44671	9.11991	17.2284	35.9244	70.624
0.000986328	4.53184	8.99469	17.6164	35.6072	71.1895
0.000493164	4.46415	8.5519	17.8844	35.9438	72.0758
0	4.66058	8.75803	17.8948	35.5474	71.3628
