## Supplementary material for "A two-point IC_50_ method for evaluating the biochemical potency of irreversible enzyme inhibitors": Simulated data: simtr-I60-R1.csv

[I]	t=900	t=1800	t=3600	t=7200	t=14400
5.05	1.39614	2.291	4.74247	8.04634	12.9131
2.525	2.82261	4.10395	7.18247	12.4532	22.7018
1.2625	3.06966	5.54538	10.3326	19.475	33.9224
0.63125	3.32382	6.85776	13.1423	25.5346	46.3883
0.315625	3.05158	7.77562	15.4445	29.3052	56.1064
0.157812	3.70237	7.88427	17.0509	32.3932	63.3921
0.0789062	4.33423	8.77727	17.1218	35.2516	67.3035
0.0394531	4.57621	8.68787	17.7649	34.8623	69.6886
0.0197266	4.1431	9.00153	17.9685	35.6422	71.1563
0.00986328	4.73824	8.71371	17.8724	35.4655	71.035
0.00493164	4.78973	9.19467	18.3142	36.4551	71.1349
0	4.65417	8.81148	17.8119	35.7342	71.8843
