## Supplementary material for "A two-point IC_50_ method for evaluating the biochemical potency of irreversible enzyme inhibitors": Simulated data: simtr-I61-R1.csv

[I]	t=900	t=1800	t=3600	t=7200	t=14400
0.00055	1.85021	3.11704	5.50155	9.44645	13.5507
0.000275	2.5212	4.81129	8.11684	13.3753	23.0785
0.0001375	4.20179	6.40141	11.7009	20.7786	35.034
6.875e-005	4.13349	7.88037	14.3117	26.3554	47.7692
3.4375e-005	4.482	8.52903	16.4129	30.4112	57.0807
1.71875e-005	4.19235	8.52704	16.8413	32.9202	63.4804
8.59375e-006	4.03123	8.83664	16.8334	34.5422	67.3828
4.29688e-006	4.86661	8.9084	17.1557	35.5035	69.5918
2.14844e-006	4.95083	9.29158	18.2524	36.197	70.9637
1.07422e-006	4.40704	9.15425	18.0858	36.0765	71.6178
5.37109e-007	4.93979	8.95674	18.1521	35.6617	71.8541
0	4.4323	8.78291	17.5315	36.7893	72.4312
