## Supplementary material for "A two-point IC_50_ method for evaluating the biochemical potency of irreversible enzyme inhibitors": Simulated data: simtr-I62-R1.csv

[I]	t=900	t=1800	t=3600	t=7200	t=14400
0.0055	1.74032	3.83193	5.49395	8.61676	13.4703
0.00275	3.29887	5.50262	8.05234	14.6502	23.038
0.001375	3.24001	6.25124	11.1297	20.1481	34.9177
0.0006875	4.50507	8.21267	13.7451	26.1403	47.5438
0.00034375	4.12343	8.19854	15.6264	30.6016	58.7459
0.000171875	4.10371	8.87968	17.375	32.9498	63.5471
8.59375e-005	4.133	8.85071	17.6035	34.1728	67.6832
4.29688e-005	3.88298	8.98789	17.4349	35.3835	69.6314
2.14844e-005	4.64258	8.88672	18.1548	35.1654	70.2641
1.07422e-005	4.29114	8.73984	18.3054	36.2063	71.4296
5.37109e-006	4.21921	9.29635	17.8226	36.0177	71.4789
0	5.04051	8.50267	17.6798	35.2381	71.6639
