## Supplementary material for "A two-point IC_50_ method for evaluating the biochemical potency of irreversible enzyme inhibitors": Simulated data: simtr-I63-R1.csv

[I]	t=900	t=1800	t=3600	t=7200	t=14400
0.055	2.67766	3.24901	5.47766	8.40925	13.8716
0.0275	2.55713	4.68392	7.40356	14.2331	23.1944
0.01375	4.11913	6.18769	11.5382	20.0869	35.4575
0.006875	4.13471	7.40193	14.0725	26.4979	47.1888
0.0034375	3.89631	8.56644	16.1992	30.7779	57.4316
0.00171875	4.37138	8.83703	17.0913	32.861	64.2931
0.000859375	4.6417	8.65435	16.8959	34.4586	67.8458
0.000429688	4.71483	8.75278	18.1693	35.1989	69.7019
0.000214844	3.96635	9.38294	17.2497	34.9518	70.5799
0.000107422	4.60137	8.6451	18.3841	35.7616	71.2842
5.37109e-005	4.63228	9.64992	18.7535	35.6521	72.0414
0	4.7921	9.19913	18.9514	36.4317	71.2007
