## Supplementary material for "A two-point IC_50_ method for evaluating the biochemical potency of irreversible enzyme inhibitors": Simulated data: simtr-I64-R1.csv

[I]	t=900	t=1800	t=3600	t=7200	t=14400
0.55	1.78904	2.99601	5.37888	10.0561	13.4275
0.275	3.51802	4.60555	8.30495	14.0057	22.9029
0.1375	3.76759	5.82912	11.9572	20.8707	35.8883
0.06875	4.12551	7.11002	13.9933	26.1832	47.4556
0.034375	3.72129	7.84813	16.5551	31.249	57.4746
0.0171875	4.35042	8.51322	16.8129	33.6071	64.355
0.00859375	3.88203	9.09166	17.34	34.3627	67.9505
0.00429688	4.18308	8.39116	17.5508	35.626	69.8632
0.00214844	4.19973	8.86204	17.8416	35.5526	71.0208
0.00107422	4.91008	8.74339	18.1546	35.818	71.6438
0.000537109	5.15026	8.94509	17.8495	35.6109	71.6319
0	4.18043	8.78635	17.6046	35.9036	72.0308
